# Functional genetics of rice *PISTILLATA* genes unravels new roles and targets in flowering time, female fertility and parthenocarpy

**DOI:** 10.1101/2023.08.05.552136

**Authors:** Mohamed Zamzam, Ritabrata Basak, Sharad Singh, Sandhan Prakash, Raghavaram Peesapati, Imtiyaz Khanday, Sara Simonini, Ueli Grossniklaus, Usha Vijayraghavan

## Abstract

Diversification of transcription factors and of their downstream targets can contribute to new organ morphologies. An example is rice lodicule, a small fleshy petal homolog that aids floret opening, thus facilitates pollination and fertility. To understand mechanisms underlying its specification, we investigated the developmental functions of the rice *PISTILLATA* (*PI*) paralogs, *OsMADS2* and *OsMADS4.* Null *osmads2* mutants reiterated OsMADS2 nonredundant lodicule specification roles and revealed new roles in flowering time and floral organ number and fate. Doubly perturbed *osmads2^d8/d8^ osmads4kd* florets had severe abnormalities, were female infertile, yet initiated parthenocarpy. Ubiquitous *OsMADS4* overexpression rescued *osmads2* abnormalities. Target genes whose regulation can contribute to OsMADS2 functions were discovered by its genome-wide binding analyses and transcriptome profiling. Several targets are implicated in lodicule and stamen development, floral organ number, cell wall, cell shape and osmotic homeostasis processes. Some targets relevant to lodicule development are cell division regulators (Cyclin D6, Cyclin P4-1-like), aquaporin (PIP1A), peptide transporter (PTR2), vascular development regulator (HOX1) and cell wall modulator (GH9B16). Their deregulation underscores the perturbed cell division, tissue differentiation patterns and physiology of the malformed *osmads2* and *osmads2^d8/d8^ osmads4kd* lodicules. Altogether, we reveal novel roles for the rice *PI* paralogs in flowering time, panicle exsertion and embryo sac differentiation, divulge gene targets for lodicule development and provide mechanistic insights on the functional diversification of rice *PI* paralogs.
