## Supplementary Data Set 3 for "Functional genetics of rice *PISTILLATA* genes unravels new roles and targets in flowering time, female fertility and parthenocarpy"

### Sheet: Readme
List of Gene Ontology terms enriched in different osmads2 DEG data subsets
ER	Early Repressed: list of GO terms enriched in osmads2 DEGs that are activated by OsMADS2 in early tissue pool (0.2-0.5 cm)
EA	Early Activated: list of GO terms enriched in osmads2 DEGs that are activated by OsMADS2 in early tissue pool (0.2-0.5 cm)
MR	Middle Repressed: list of GO terms enriched in osmads2 DEGs that are activated by OsMADS2 in the middle tissue pool (0.5-1 cm)
MA	Middle Activated: list of GO terms enriched in osmads2 DEGs that are activated by OsMADS2 in the middle tissue pool (0.5-1 cm)
LR	Late Repressed: list of GO terms enriched in osmads2 DEGs that are activated by OsMADS2 in the late tissue pool (1-2 cm)
LA	Late Activated: list of GO terms enriched in osmads2 DEGs that are activated by OsMADS2 in the late tissue pool (1-2 cm)

### Sheet: ER
	OsMADS2_Early_Repressed
GOName-GlobalValue	OsMADS2_DEG(LocalValue)	-log10(FDR)	RAP
GO:0004499 - flavin-containing monooxygenase activity-11	2	4.35613	Os01g0732700,Os04g0128900
GO:0004519 - endonuclease activity-22	1	1.70394	Os02g0494700
GO:0004674 - protein serine/threonine kinase activity-675	5	3.43598	Os01g0116800,Os04g0654600,Os01g0115600,Os01g0115800,Os01g0117000
GO:0005524 - ATP binding-1588	6	2.51322	Os01g0116800,Os04g0654600,Os01g0935800,Os01g0115600,Os01g0115800,Os01g0117000
GO:0006284 - base-excision repair-19	1	1.76693	Os02g0494700
GO:0008422 - beta-glucosidase activity-30	1	1.57141	Os09g0491100
GO:0009629 - response to gravity-60	2	2.86116	Os01g0732700,Os04g0128900
GO:0009637 - response to blue light-34	1	1.51802	Os12g0291100
GO:0009851 - auxin biosynthetic process-26	2	3.58849	Os01g0732700,Os04g0128900
GO:0009853 - photorespiration-24	1	1.66685	Os12g0291100
GO:0009860 - pollen tube growth-39	1	1.4595	Os09g0491100
GO:0010114 - response to red light-24	1	1.66685	Os12g0291100
GO:0010218 - response to far red light-18	1	1.79012	Os12g0291100
GO:0016310 - phosphorylation-23	1	1.68494	Os01g0116800
GO:0016984 - ribulose-bisphosphate carboxylase activity-6	1	2.26473	Os12g0291100
GO:0019253 - reductive pentose-phosphate cycle-6	1	2.26473	Os12g0291100
GO:0022626 - cytosolic ribosome-28	1	1.60088	Os12g0291100
GO:0031977 - thylakoid lumen-16	1	1.84078	Os12g0291100
GO:0042742 - defense response to bacterium-734	3	1.54041	Os01g0115600,Os01g0115800,Os01g0117000
GO:0051539 - 4 iron, 4 sulfur cluster binding-26	1	1.63258	Os02g0494700

### Sheet: EA
	OsMADS2_Early_Activated
GOName-GlobalValue	OsMADS2_DEG(LocalValue)	-log10(FDR)	RAP
GO:0004601 - peroxidase activity-143	8	2.33185	Os04g0689000,Os04g0688500,Os04g0688100,Os06g0546500,Os07g0638400,Os06g0547400,Os04g0688300,Os12g0448900
GO:0006952 - defense response-416	17	2.78954	Os01g0705700,Os04g0689000,Os07g0529600,Os05g0322900,Os06g0158100,Os07g0638400,Os11g0684000,Os05g0583600,Os08g0386200,Os05g0565900,Os04g0688300,Os02g0627100,Os05g0571200,Os06g0649000,Os05g0583000,Os01g0821300,Os01g0626400
GO:0042742 - defense response to bacterium-734	24	2.39612	Os03g0122300,Os05g0322900,Os06g0158100,Os03g0797400,Os03g0291500,Os04g0655300,Os11g0687200,Os11g0684000,Os05g0583600,Os06g0666400,Os08g0386200,Os11g0454200,Os05g0565900,Os06g0726200,Os10g0444700,Os02g0627100,Os11g0133001,Os05g0571200,Os02g0654700,Os06g0649000,Os05g0583000,Os01g0821300,Os01g0626400,Os03g0676400
GO:0050832 - defense response to fungus-924	27	1.99643	Os01g0114100,Os05g0322900,Os08g0547300,Os04g0688500,Os06g0158100,Os04g0688100,Os01g0314800,Os03g0738600,Os01g0197100,Os06g0726100,Os01g0816100,Os01g0348900,Os04g0554800,Os11g0687200,Os11g0684000,Os06g0547400,Os06g0666400,Os08g0386200,Os01g0124200,Os06g0726200,Os01g0283700,Os10g0444700,Os02g0627100,Os05g0571200,Os02g0654700,Os07g0539100,Os03g0610900
GO:0001561 - fatty acid alpha-oxidation-1	1	1.7114	Os12g0448900
GO:0001666 - response to hypoxia-72	5	1.99251	Os06g0158100,Os08g0531000,Os11g0454200,Os06g0605900,Os09g0287000
GO:0001676 - long-chain fatty acid metabolic process-2	1	1.41752	Os12g0448900
GO:0002213 - defense response to insect-231	14	4.0599	Os03g0122300,Os05g0322900,Os01g0606900,Os03g0738600,Os01g0816100,Os01g0348900,Os11g0687200,Os11g0684000,Os12g0632800,Os08g0386200,Os02g0627100,Os06g0605900,Os05g0427400,Os06g0649000
GO:0002237 - response to molecule of bacterial origin-73	7	3.44483	Os01g0705700,Os05g0322900,Os06g0158100,Os01g0348900,Os06g0726200,Os10g0444700,Os02g0627100
GO:0002238 - response to molecule of fungal origin-125	8	2.69107	Os03g0797400,Os07g0663800,Os01g0348900,Os04g0182200,Os10g0444700,Os02g0627100,Os07g0190000,Os05g0427400
GO:0003700 - transcription factor activity-621	23	2.99334	Os11g0168500,Os01g0733200,Os12g0168100,Os05g0322900,Os06g0158100,Os04g0546800,Os01g0883100,Os07g0617000,Os05g0583600,Os08g0386200,Os11g0154900,Os05g0565900,Os05g0549800,Os03g0270000,Os05g0571200,Os02g0654700,Os06g0649000,Os05g0583000,Os01g0821300,Os01g0626400,Os05g0121600,Os09g0287000,Os01g0752500
GO:0004474 - malate synthase activity-1	1	1.7114	Os04g0486950
GO:0004528 - phosphodiesterase I activity-1	1	1.7114	Os08g0531000
GO:0004551 - nucleotide diphosphatase activity-1	1	1.7114	Os08g0531000
GO:0004568 - chitinase activity-25	6	5.33841	Os11g0702100,Os11g0702200,Os06g0726100,Os06g0726200,Os01g0860500,Os08g0518900
GO:0004867 - serine-type endopeptidase inhibitor activity-38	3	1.48873	Os01g0132000,Os01g0124100,Os01g0124200
GO:0005385 - zinc ion transmembrane transporter activity-16	3	2.53504	Os06g0700700,Os07g0232800,Os05g0198400
GO:0006032 - chitin catabolic process-13	2	1.62713	Os06g0726100,Os06g0726200
GO:0006559 - L-phenylalanine catabolic process-11	2	1.76526	Os02g0627100,Os05g0427400
GO:0006754 - ATP biosynthetic process-18	2	1.36281	Os06g0700700,Os04g0656100
GO:0006807 - nitrogen compound metabolic process-16	2	1.45651	Os07g0134000,Os04g0659800
GO:0006829 - zinc ion transport-13	2	1.62713	Os06g0700700,Os05g0198400
GO:0006865 - amino acid transport-15	2	1.50899	Os08g0127100,Os07g0134000
GO:0007568 - aging-22	3	2.1309	Os06g0158100,Os08g0386200,Os05g0565900
GO:0007584 - response to nutrient-27	3	1.88173	Os04g0509600,Os06g0700700,Os08g0155400
GO:0008061 - chitin binding-14	2	1.56549	Os06g0726100,Os06g0726200
GO:0008233 - peptidase activity-39	3	1.4597	Os01g0132000,Os11g0427800,Os10g0505500
GO:0008284 - positive regulation of cell proliferation-16	2	1.45651	Os06g0650300,Os04g0444300
GO:0008843 - endochitinase activity-5	2	2.4728	Os06g0726100,Os06g0726200
GO:0008863 - formate dehydrogenase activity-2	1	1.41752	Os06g0486900
GO:0009228 - thiamin biosynthetic process-5	3	4.21817	Os07g0529600,Os03g0679700,Os07g0190000
GO:0009266 - response to temperature stimulus-104	5	1.37981	Os01g0182600,Os03g0738600,Os11g0547000,Os01g0816100,Os09g0287000
GO:0009299 - mRNA transcription-14	2	1.56549	Os02g0623400,Os01g0828900
GO:0009413 - response to flooding-216	8	1.35851	Os04g0509600,Os02g0730000,Os04g0655300,Os11g0454200,Os08g0155400,Os05g0583000,Os05g0501400,Os09g0287000
GO:0009416 - response to light stimulus-187	8	1.67498	Os01g0182600,Os11g0547000,Os02g0623400,Os01g0102900,Os02g0531600,Os01g0828900,Os07g0190000,Os06g0706400
GO:0009609 - response to symbiotic bacterium-110	7	2.40031	Os05g0322900,Os01g0816100,Os02g0627100,Os07g0190000,Os02g0654700,Os05g0427400,Os01g0626400
GO:0009620 - response to fungus-67	6	2.86386	Os03g0122300,Os05g0322900,Os04g0509600,Os02g0654700,Os05g0427400,Os06g0706400
GO:0009628 - response to abiotic stimulus-105	6	1.90353	Os01g0733200,Os01g0159800,Os11g0684000,Os12g0610200,Os01g0844300,Os02g0134200
GO:0009635 - response to herbicide-59	8	4.96875	Os12g0168100,Os02g0730000,Os01g0816100,Os11g0126900,Os12g0123700,Os02g0627100,Os03g0760200,Os01g0752500
GO:0009674 - potassium:sodium symporter activity-1	1	1.7114	Os04g0401700
GO:0009718 - anthocyanin biosynthetic process-32	4	2.57548	Os03g0122300,Os10g0536400,Os02g0627100,Os08g0425200
GO:0009725 - response to hormone stimulus-57	4	1.69082	Os11g0687200,Os10g0524300,Os01g0775400,Os04g0659800
GO:0009751 - response to salicylic acid stimulus-307	15	3.28992	Os03g0122300,Os05g0322900,Os10g0536400,Os02g0730000,Os04g0554800,Os11g0126900,Os06g0604300,Os06g0726200,Os12g0123700,Os02g0627100,Os12g0448900,Os02g0654700,Os01g0626400,Os07g0539100,Os08g0395700
GO:0009753 - response to jasmonic acid stimulus-542	17	1.69258	Os07g0526400,Os03g0122300,Os08g0127100,Os03g0738600,Os01g0197100,Os04g0546800,Os01g0348900,Os04g0554800,Os11g0684000,Os06g0604300,Os02g0531600,Os06g0726200,Os02g0654700,Os01g0775400,Os01g0821300,Os03g0676400,Os06g0725000
GO:0009863 - salicylic acid mediated signaling pathway-89	5	1.62988	Os03g0122300,Os05g0322900,Os06g0158100,Os06g0726200,Os01g0626400
GO:0009931 - calcium-dependent protein serine/threonine kinase activity-1	1	1.7114	Os02g0807000
GO:0010188 - response to microbial phytotoxin-8	2	2.04198	Os12g0168100,Os01g0816100
GO:0010233 - phloem transport-26	4	2.91955	Os08g0127100,Os03g0830500,Os06g0700700,Os05g0198400
GO:0015171 - amino acid transmembrane transporter activity-45	3	1.3045	Os07g0134000,Os04g0659800,Os01g0878400
GO:0015691 - cadmium ion transport-33	3	1.64843	Os03g0830500,Os06g0700700,Os05g0198400
GO:0015800 - acidic amino acid transport-1	1	1.7114	Os08g0127100
GO:0015804 - neutral amino acid transport-2	1	1.41752	Os07g0134000
GO:0015809 - arginine transport-2	1	1.41752	Os01g0878400
GO:0015819 - lysine transport-1	1	1.7114	Os01g0878400
GO:0015829 - valine transport-1	1	1.7114	Os01g0878400
GO:0016165 - lipoxygenase activity-15	2	1.50899	Os03g0738600,Os12g0448900
GO:0016211 - ammonia ligase activity-2	1	1.41752	Os05g0427400
GO:0016231 - beta-N-acetylglucosaminidase activity-2	1	1.41752	Os06g0726100
GO:0019310 - inositol catabolic process-1	1	1.7114	Os06g0561000
GO:0030912 - response to deep water-135	6	1.43062	Os02g0730000,Os04g0655300,Os02g0654700,Os05g0583000,Os05g0501400,Os09g0287000
GO:0031398 - positive regulation of protein ubiquitination-1	1	1.7114	Os06g0605900
GO:0032328 - alanine transport-1	1	1.7114	Os01g0878400
GO:0032355 - response to estradiol stimulus-1	1	1.7114	Os02g0627100
GO:0042886 - amide transport-1	1	1.7114	Os08g0127100
GO:0043200 - response to amino acid stimulus-13	2	1.62713	Os08g0127100,Os04g0659800
GO:0043565 - sequence-specific DNA binding-419	13	1.37485	Os01g0733200,Os05g0322900,Os06g0158100,Os01g0883100,Os05g0583600,Os08g0386200,Os11g0154900,Os05g0565900,Os05g0571200,Os06g0649000,Os05g0583000,Os01g0821300,Os01g0626400
GO:0046244 - salicylic acid catabolic process-6	2	2.30232	Os03g0122300,Os10g0536400
GO:0046622 - positive regulation of organ growth-1	1	1.7114	Os04g0444300
GO:0048511 - rhythmic process-10	2	1.84717	Os01g0182600,Os02g0618200
GO:0050113 - inositol oxygenase activity-1	1	1.7114	Os06g0561000
GO:0050403 - trans-zeatin O-beta-D-glucosyltransferase activity-1	1	1.7114	Os02g0755900
GO:0050502 - cis-zeatin O-beta-D-glucosyltransferase activity-1	1	1.7114	Os02g0755900
GO:0051091 - positive regulation of transcription factor activity-2	2	3.45594	Os05g0390800,Os01g0808900
GO:0051207 - silicic acid transport-1	1	1.7114	Os06g0228200
GO:0051213 - dioxygenase activity-37	3	1.51836	Os03g0122300,Os04g0182200,Os01g0566500
GO:0051553 - flavone biosynthetic process-7	2	2.16144	Os03g0122300,Os10g0536400
GO:0051607 - defense response to virus-177	7	1.36543	Os01g0705700,Os07g0529600,Os01g0197100,Os11g0126900,Os11g0684000,Os12g0123700,Os04g0401700
GO:0052315 - phytoalexin biosynthetic process-18	2	1.36281	Os03g0797400,Os04g0182200
GO:0052323 - negative regulation of phytoalexin biosynthetic process-1	1	1.7114	Os12g0632800
GO:0052543 - callose deposition in cell wall-15	2	1.50899	Os04g0688500,Os04g0688100
GO:0060268 - negative regulation of respiratory burst-1	1	1.7114	Os02g0755900
GO:0060359 - response to ammonium ion-59	6	3.15678	Os04g0509600,Os03g0291500,Os04g0656100,Os08g0155400,Os07g0150700,Os06g0706400
GO:0070288 - ferritin complex-2	1	1.41752	Os11g0106700
GO:0070825 - micropyle-1	1	1.7114	Os12g0632800
GO:0080053 - response to phenylalanine-2	1	1.41752	Os08g0127100
GO:0080141 - regulation of jasmonic acid biosynthetic process-24	3	2.02409	Os07g0442800,Os12g0632800,Os12g0448900

### Sheet: MR
	OsMADS2_Middle_Repressed
GOName-GlobalValue	OsMADS2_DEG(LocalValue)	-log10(FDR)	RAP
GO:0004497 - monooxygenase activity-197	6	1.57318	Os12g0291100,Os02g0467000,Os02g0467600,Os07g0418500,Os07g0635500,Os06g0501900
GO:0004674 - protein serine/threonine kinase activity-675	19	3.48436	Os11g0113700,Os12g0113500,Os05g0486100,Os01g0114600,Os07g0475900,Os01g0117000,Os01g0115800,Os03g0148700,Os01g0116900,Os01g0742400,Os06g0574200,Os05g0125300,Os04g0543000,Os08g0200500,Os01g0115600,Os04g0419700,Os06g0693000,Os02g0178000,Os08g0457400
GO:0005524 - ATP binding-1588	26	1.37402	Os11g0113700,Os03g0802500,Os12g0113500,Os05g0486100,Os01g0114600,Os10g0432200,Os07g0475900,Os01g0117000,Os01g0115800,Os03g0148700,Os01g0116900,Os01g0742400,Os03g0203700,Os06g0574200,Os05g0125300,Os04g0543000,Os08g0200500,Os01g0115600,Os04g0419700,Os01g0115900,Os06g0693000,Os08g0448000,Os02g0178000,Os08g0457400,Os12g0197100,Os02g0211000
GO:0006952 - defense response-416	13	2.95346	Os06g0216300,Os02g0627100,Os02g0180700,Os04g0531100,Os08g0107400,Os05g0475550,Os05g0537100,Os01g0116900,Os01g0826400,Os02g0605900,Os04g0493400,Os01g0841700,Os05g0474800
GO:0009409 - response to cold-1065	19	1.42079	Os03g0299700,Os08g0473900,Os12g0291100,Os10g0419400,Os02g0180700,Os05g0537100,Os01g0159300,Os11g0570000,Os10g0456800,Os01g0826400,Os04g0405000,Os02g0661100,Os06g0501900,Os01g0134700,Os08g0457400,Os01g0841700,Os05g0474800,Os03g0820500,Os06g0248500
GO:0009611 - response to wounding-240	8	2.17037	Os10g0419400,Os03g0148700,Os06g0574200,Os04g0395800,Os08g0200500,Os01g0826400,Os01g0615050,Os01g0115600
GO:0010332 - response to gamma radiation-67	3	1.36826	Os12g0291100,Os02g0627100,Os07g0633400
GO:0016310 - phosphorylation-23	2	1.53204	Os01g0116900,Os11g0570000
GO:0050832 - defense response to fungus-924	21	2.61718	Os03g0802500,Os12g0113500,Os06g0216300,Os02g0627100,Os02g0180700,Os02g0664000,Os05g0595000,Os05g0272800,Os02g0626600,Os01g0888600,Os01g0816100,Os03g0148700,Os04g0581100,Os01g0837000,Os08g0200500,Os01g0826400,Os01g0115600,Os02g0702100,Os08g0448000,Os05g0474800,Os06g0248500
GO:0001676 - long-chain fatty acid metabolic process-2	1	1.61974	Os11g0605500
GO:0003997 - acyl-CoA oxidase activity-3	1	1.44776	Os11g0605500
GO:0004473 - malate dehydrogenase (oxaloacetate-decarboxylating) (NADP+) activity-3	1	1.44776	Os05g0186300
GO:0004558 - alpha-glucosidase activity-3	1	1.44776	Os06g0676700
GO:0004568 - chitinase activity-25	4	3.74077	Os01g0860500,Os08g0518900,Os02g0605900,Os04g0493400
GO:0004637 - phosphoribosylamine-glycine ligase activity-3	1	1.44776	Os12g0197100
GO:0005337 - nucleoside transmembrane transporter activity-4	1	1.32693	Os07g0557100
GO:0005457 - GDP-fucose transmembrane transporter activity-1	1	1.91688	Os08g0107400
GO:0005458 - GDP-mannose transmembrane transporter activity-1	1	1.91688	Os08g0107400
GO:0005516 - calmodulin binding-20	2	1.64556	Os08g0360300,Os01g0134700
GO:0005829 - cytosol-400	10	1.75343	Os05g0186300,Os03g0802500,Os07g0475900,Os02g0626600,Os05g0438500,Os04g0447700,Os03g0226200,Os03g0745000,Os03g0743500,Os07g0633400
GO:0006032 - chitin catabolic process-13	2	2.00774	Os02g0605900,Os04g0493400
GO:0006116 - NADH oxidation-4	1	1.32693	Os08g0141400
GO:0006525 - arginine metabolic process-2	1	1.61974	Os06g0693000
GO:0006559 - L-phenylalanine catabolic process-11	2	2.15288	Os02g0627100,Os02g0626600
GO:0007229 - integrin-mediated signaling pathway-1	1	1.91688	Os01g0280500
GO:0008061 - chitin binding-14	2	1.94414	Os02g0605900,Os04g0493400
GO:0009113 - purine base biosynthetic process-3	1	1.44776	Os12g0197100
GO:0009314 - response to radiation-10	2	2.23656	Os01g0280500,Os05g0194500
GO:0009413 - response to flooding-216	9	3.03713	Os08g0473900,Os11g0113700,Os12g0113500,Os10g0456800,Os01g0826400,Os04g0419700,Os02g0661100,Os06g0501900,Os05g0474800
GO:0009697 - salicylic acid biosynthetic process-17	2	1.78078	Os02g0627100,Os02g0626600
GO:0009753 - response to jasmonic acid stimulus-542	11	1.31351	Os10g0419400,Os04g0395800,Os02g0531600,Os01g0826400,Os01g0832600,Os06g0203600,Os07g0633400,Os01g0905300,Os08g0457400,Os05g0474800,Os06g0248500
GO:0009800 - cinnamic acid biosynthetic process-7	2	2.55747	Os02g0627100,Os02g0626600
GO:0009807 - lignan biosynthetic process-21	3	2.75397	Os02g0467600,Os02g0180700,Os08g0448000
GO:0010088 - phloem development-3	2	3.38885	Os04g0531100,Os01g0841700
GO:0010229 - inflorescence development-333	8	1.40907	Os02g0627100,Os02g0626600,Os03g0148700,Os06g0574200,Os05g0125300,Os04g0543000,Os02g0531600,Os03g0226200
GO:0010309 - acireductone dioxygenase [iron(II)-requiring] activity-3	1	1.44776	Os10g0419400
GO:0010353 - response to trehalose stimulus-4	1	1.32693	Os02g0661100
GO:0010365 - positive regulation of ethylene biosynthetic process-4	1	1.32693	Os10g0419400
GO:0010500 - transmitting tissue development-2	1	1.61974	Os09g0455300
GO:0015395 - nucleoside transmembrane transporter activity, down a concentration gradient-4	1	1.32693	Os07g0557100
GO:0015858 - nucleoside transport-1	1	1.91688	Os07g0557100
GO:0015862 - uridine transport-1	1	1.91688	Os07g0557100
GO:0016619 - malate dehydrogenase (oxaloacetate-decarboxylating) activity-2	1	1.61974	Os05g0186300
GO:0016627 - oxidoreductase activity, acting on the CH-CH group of donors-4	1	1.32693	Os11g0605500
GO:0016872 - intramolecular lyase activity-4	1	1.32693	Os06g0203600
GO:0016998 - cell wall macromolecule catabolic process-20	2	1.64556	Os02g0605900,Os04g0493400
GO:0030912 - response to deep water-135	6	2.31979	Os10g0419400,Os05g0537100,Os10g0456800,Os12g0547600,Os04g0419700,Os08g0457400
GO:0032238 - adenosine transport-1	1	1.91688	Os07g0557100
GO:0032355 - response to estradiol stimulus-1	1	1.91688	Os02g0627100
GO:0033500 - carbohydrate homeostasis-9	2	2.33	Os08g0473900,Os02g0661100
GO:0034052 - positive regulation of plant-type hypersensitive response-3	1	1.44776	Os01g0816100
GO:0042256 - mature ribosome assembly-3	1	1.44776	Os01g0280500
GO:0042726 - riboflavin and derivative metabolic process-1	1	1.91688	Os09g0553300
GO:0043023 - ribosomal large subunit binding-3	1	1.44776	Os01g0280500
GO:0045430 - chalcone isomerase activity-4	1	1.32693	Os06g0203600
GO:0045548 - phenylalanine ammonia-lyase activity-7	2	2.55747	Os02g0627100,Os02g0626600
GO:0046394 - carboxylic acid biosynthetic process-4	1	1.32693	Os02g0626600
GO:0047884 - FAD diphosphatase activity-1	1	1.91688	Os09g0553300
GO:0048439 - flower morphogenesis-4	1	1.32693	Os01g0816100
GO:0048462 - carpel formation-2	1	1.61974	Os09g0455300
GO:0051289 - protein homotetramerization-2	1	1.61974	Os05g0186300
GO:0070415 - trehalose metabolism in response to cold stress-1	1	1.91688	Os02g0661100
GO:0080027 - response to herbivore-29	2	1.34758	Os01g0826400,Os05g0474800
GO:0080033 - response to nitrite-3	1	1.44776	Os03g0226200
GO:0080126 - ovary septum development-2	1	1.61974	Os09g0455300
GO:0080142 - regulation of salicylic acid biosynthetic process-16	2	1.83169	Os08g0360300,Os01g0134700

### Sheet: MA
	OsMADS2_Middle_Activated
GOName-GlobalValue	OsMADS2_DEG(LocalValue)	-log10(FDR)	RAP
GO:0003677 - DNA binding-976	68	4.96425	Os01g0883100,Os11g0175700,Os09g0414600,Os06g0712600,Os01g0213800,Os02g0121100,Os09g0433600,Os08g0531600,Os07g0549900,Os08g0115800,Os07g0227600,Os09g0470500,Os06g0672400,Os11g0243300,Os10g0539500,Os02g0120500,Os04g0194600,Os01g0149400,Os06g0659100,Os08g0510700,Os08g0416000,Os05g0497200,Os01g0191900,Os08g0547600,Os02g0233200,Os01g0673700,Os12g0208900,Os06g0691100,Os04g0670900,Os10g0560700,Os12g0590…
GO:0005634 - nucleus-2181	134	6.03021	Os01g0883100,Os08g0129200,Os11g0175700,Os09g0414600,Os12g0158400,Os06g0712600,Os10g0573400,Os01g0213800,Os10g0508300,Os09g0433600,Os08g0531600,Os02g0807000,Os07g0549900,Os10g0557600,Os07g0152000,Os07g0227600,Os05g0440900,Os03g0670700,Os02g0747400,Os09g0470500,Os06g0672400,Os04g0644400,Os04g0465600,Os02g0120500,Os06g0204800,Os04g0194600,Os01g0149400,Os06g0136900,Os08g0496500,Os07g0686100,Os03g0286…
GO:0009414 - response to water deprivation-1595	91	3.20382	Os01g0114100,Os07g0442800,Os11g0175700,Os02g0284600,Os09g0478600,Os01g0213800,Os06g0708600,Os09g0433600,Os02g0807000,Os03g0670700,Os06g0672400,Os04g0644400,Os10g0539500,Os12g0114800,Os04g0465600,Os04g0233400,Os05g0176700,Os08g0524400,Os08g0496500,Os07g0686100,Os01g0182700,Os09g0567500,Os08g0510700,Os02g0625300,Os11g0115100,Os01g0924400,Os03g0270000,Os03g0786400,Os02g0804100,Os10g0147400,Os05g0188…
GO:0009535 - chloroplast thylakoid membrane-106	17	5.89097	Os01g0600900,Os06g0320500,Os07g0148900,Os08g0435900,Os12g0420400,Os09g0346500,Os07g0562700,Os04g0457000,Os08g0560900,Os01g0773700,Os07g0558400,Os08g0119800,Os02g0197600,Os03g0333400,Os03g0592500,Os01g0720500,Os03g0131900
GO:0009637 - response to blue light-34	7	3.39799	Os09g0346500,Os04g0457000,Os11g0242800,Os07g0558400,Os03g0592500,Os02g0532800,Os03g0131900
GO:0009651 - response to salt stress-1702	83	1.3485	Os01g0114100,Os01g0114300,Os07g0442800,Os11g0175700,Os09g0478600,Os06g0712600,Os01g0213800,Os03g0103300,Os07g0570550,Os09g0470500,Os12g0114800,Os04g0465600,Os04g0233400,Os06g0136900,Os08g0496500,Os06g0659100,Os04g0554800,Os09g0567500,Os11g0124300,Os08g0510700,Os03g0190000,Os07g0523600,Os01g0948200,Os03g0270000,Os03g0786400,Os02g0804100,Os10g0147400,Os11g0497350,Os02g0233200,Os11g0169200,Os01g0839…
GO:0009941 - chloroplast envelope-115	11	2.11736	Os06g0320500,Os08g0435900,Os04g0457000,Os08g0560900,Os03g0306800,Os07g0558400,Os03g0592500,Os03g0811400,Os01g0720500,Os03g0131900,Os07g0476900
GO:0010114 - response to red light-24	7	4.43656	Os03g0751100,Os09g0346500,Os04g0457000,Os11g0242800,Os07g0558400,Os03g0592500,Os03g0131900
GO:0010218 - response to far red light-18	4	2.23267	Os11g0242800,Os07g0558400,Os03g0592500,Os03g0131900
GO:0001561 - fatty acid alpha-oxidation-1	1	1.33651	Os12g0448900
GO:0003700 - transcription factor activity-621	56	7.62478	Os01g0883100,Os09g0414600,Os07g0227600,Os02g0747400,Os09g0470500,Os06g0136900,Os02g0132500,Os08g0496500,Os07g0686100,Os02g0247100,Os01g0182700,Os08g0472000,Os08g0416000,Os02g0648300,Os01g0948200,Os02g0104500,Os03g0270000,Os05g0497200,Os09g0489500,Os05g0118700,Os02g0233200,Os01g0673700,Os02g0706600,Os06g0691100,Os01g0274800,Os10g0560700,Os07g0640900,Os07g0567700,Os10g0404900,Os06g0140700,Os09g0457…
GO:0004528 - phosphodiesterase I activity-1	1	1.33651	Os08g0531000
GO:0004551 - nucleotide diphosphatase activity-1	1	1.33651	Os08g0531000
GO:0004557 - alpha-galactosidase activity-1	1	1.33651	Os07g0209100
GO:0004604 - phosphoadenylyl-sulfate reductase (thioredoxin) activity-1	1	1.33651	Os07g0509800
GO:0004864 - phosphoprotein phosphatase inhibitor activity-16	4	2.42951	Os10g0573400,Os04g0465600,Os03g0297600,Os02g0226801
GO:0004871 - signal transducer activity-27	7	4.0734	Os02g0670500,Os01g0357900,Os01g0257100,Os12g0541700,Os01g0932950,Os02g0568200,Os01g0358100
GO:0005576 - extracellular region-206	16	1.97265	Os02g0744200,Os05g0477600,Os03g0708000,Os03g0336400,Os01g0839900,Os10g0146200,Os01g0824500,Os08g0485500,Os08g0114200,Os02g0786900,Os03g0429000,Os06g0718100,Os01g0124100,Os02g0123700,Os03g0726700,Os02g0786500
GO:0005622 - intracellular-81	9	2.22591	Os02g0670500,Os01g0357900,Os01g0257100,Os03g0786400,Os12g0541700,Os01g0932950,Os06g0264200,Os01g0358100,Os02g0176000
GO:0006045 - N-acetylglucosamine biosynthetic process-1	1	1.33651	Os09g0488000
GO:0006334 - nucleosome assembly-33	4	1.32014	Os07g0549900,Os10g0539500,Os01g0149400,Os06g0130800
GO:0006350 - transcription-208	18	2.65223	Os01g0883100,Os08g0531600,Os09g0470500,Os08g0496500,Os06g0659100,Os08g0416000,Os12g0122000,Os07g0640900,Os10g0404900,Os02g0177300,Os06g0140700,Os10g0377300,Os06g0553100,Os01g0935200,Os10g0561800,Os07g0158500,Os04g0460600,Os01g0733200
GO:0006351 - transcription, DNA-dependent-331	24	2.32389	Os11g0175700,Os01g0213800,Os07g0227600,Os06g0204800,Os04g0194600,Os11g0124300,Os08g0472000,Os05g0497200,Os05g0118700,Os02g0233200,Os06g0691100,Os10g0560700,Os09g0457900,Os03g0785800,Os09g0507100,Os05g0560200,Os04g0549700,Os12g0616400,Os09g0522100,Os03g0797800,Os01g0200600,Os10g0391400,Os07g0410700,Os02g0656600
GO:0006355 - regulation of transcription, DNA-dependent-601	41	3.05224	Os01g0883100,Os08g0129200,Os11g0175700,Os09g0414600,Os01g0213800,Os02g0121100,Os09g0470500,Os06g0672400,Os02g0120500,Os06g0204800,Os04g0194600,Os08g0496500,Os11g0124300,Os08g0416000,Os07g0640900,Os12g0590700,Os10g0404900,Os06g0130800,Os06g0140700,Os03g0732100,Os03g0785800,Os01g0758200,Os10g0377300,Os07g0139300,Os09g0507100,Os06g0553100,Os01g0925400,Os01g0935200,Os10g0561800,Os12g0616400,Os07g0158…
GO:0006869 - lipid transport-47	7	2.5286	Os12g0114800,Os11g0115100,Os12g0115000,Os03g0385400,Os03g0808500,Os12g0115100,Os10g0551800
GO:0006875 - cellular metal ion homeostasis-1	1	1.33651	Os03g0751100
GO:0007275 - multicellular organismal development-116	16	4.71568	Os11g0175700,Os01g0213800,Os06g0672400,Os04g0194600,Os06g0136900,Os11g0235200,Os11g0124300,Os12g0122000,Os05g0118700,Os03g0785800,Os12g0616400,Os01g0201275,Os01g0177400,Os05g0482400,Os10g0403000,Os10g0478000
GO:0008194 - UDP-glycosyltransferase activity-28	5	2.26258	Os02g0203300,Os11g0599200,Os04g0305700,Os05g0177500,Os04g0320700
GO:0008289 - lipid binding-69	9	2.70164	Os12g0114800,Os05g0345100,Os11g0115100,Os03g0708000,Os12g0115000,Os03g0385400,Os03g0808500,Os12g0115100,Os05g0269500
GO:0008379 - thioredoxin peroxidase activity-1	1	1.33651	Os02g0192700
GO:0008585 - female gonad development-4	3	3.53203	Os07g0573900,Os01g0668100,Os08g0482300
GO:0009299 - mRNA transcription-14	3	1.71008	Os06g0672400,Os07g0139300,Os10g0478000
GO:0009416 - response to light stimulus-187	16	2.36647	Os06g0320500,Os06g0672400,Os08g0435900,Os11g0242800,Os04g0678700,Os10g0533500,Os07g0558400,Os02g0197600,Os05g0139100,Os10g0496900,Os07g0139300,Os02g0568200,Os01g0720500,Os10g0478000,Os01g0770200,Os12g0101800
GO:0009517 - PSII associated light-harvesting complex II-1	1	1.33651	Os11g0242800
GO:0009522 - photosystem I-15	11	12.2387	Os01g0600900,Os06g0320500,Os07g0148900,Os08g0435900,Os09g0346500,Os09g0481200,Os07g0558400,Os12g0189400,Os02g0197600,Os03g0592500,Os01g0720500
GO:0009523 - photosystem II-16	12	13.5137	Os01g0600900,Os06g0320500,Os08g0435900,Os09g0346500,Os03g0343900,Os01g0773700,Os07g0558400,Os08g0119800,Os02g0197600,Os03g0333400,Os03g0592500,Os01g0720500
GO:0009533 - chloroplast stromal thylakoid-3	2	2.26077	Os11g0242800,Os08g0119800
GO:0009538 - photosystem I reaction center-5	2	1.76379	Os12g0420400,Os08g0560900
GO:0009664 - plant-type cell wall organization-62	6	1.36298	Os07g0442800,Os02g0744200,Os05g0477600,Os03g0336400,Os02g0833900,Os06g0718100
GO:0009685 - gibberellin metabolic process-36	6	2.47749	Os09g0470500,Os01g0177400,Os05g0482400,Os01g0883800,Os05g0421900,Os07g0683200
GO:0009699 - phenylpropanoid biosynthetic process-45	5	1.41382	Os11g0645400,Os03g0400200,Os11g0180000,Os02g0203000,Os09g0417600
GO:0009738 - abscisic acid mediated signaling-191	17	2.66171	Os10g0573400,Os03g0103300,Os02g0807000,Os04g0644400,Os04g0465600,Os07g0686100,Os08g0472000,Os01g0839900,Os08g0492500,Os06g0633500,Os05g0494600,Os02g0755900,Os03g0297600,Os04g0460600,Os02g0226801,Os01g0276300,Os07g0683200
GO:0009740 - gibberellic acid mediated signaling-56	6	1.55233	Os09g0470500,Os06g0266800,Os01g0201275,Os04g0460600,Os10g0403000,Os07g0683200
GO:0009765 - photosynthesis, light harvesting-17	10	9.73335	Os01g0600900,Os08g0435900,Os09g0346500,Os07g0562700,Os04g0457000,Os11g0242800,Os07g0558400,Os02g0197600,Os03g0592500,Os01g0720500
GO:0009768 - photosynthesis, light harvesting in photosystem I-7	5	5.62391	Os06g0320500,Os08g0435900,Os07g0558400,Os02g0197600,Os01g0720500
GO:0009783 - photosystem II antenna complex-1	1	1.33651	Os11g0242800
GO:0009882 - blue light photoreceptor activity-5	2	1.76379	Os11g0102200,Os12g0101800
GO:0009931 - calcium-dependent protein serine/threonine kinase activity-1	1	1.33651	Os02g0807000
GO:0009955 - adaxial/abaxial pattern formation-5	2	1.76379	Os03g0733600,Os05g0118700
GO:0009959 - negative gravitropism-12	3	1.90117	Os05g0139100,Os10g0561800,Os07g0683200
GO:0009973 - adenylyl-sulfate reductase activity-1	1	1.33651	Os07g0509800
GO:0010029 - regulation of seed germination-30	5	2.13048	Os10g0573400,Os08g0472000,Os05g0494600,Os07g0139300,Os04g0460600
GO:0010052 - guard cell differentiation-14	3	1.71008	Os01g0824500,Os08g0485500,Os03g0726700
GO:0010196 - nonphotochemical quenching-5	2	1.76379	Os04g0457000,Os11g0242800
GO:0010228 - vegetative to reproductive phase transition-49	7	2.42375	Os08g0129200,Os06g0672400,Os06g0136900,Os05g0494600,Os08g0549600,Os10g0403000,Os10g0478000
GO:0010229 - inflorescence development-333	23	2.00449	Os01g0114100,Os01g0114300,Os02g0492900,Os08g0460000,Os10g0508300,Os06g0672400,Os06g0717200,Os04g0465300,Os03g0733600,Os03g0786400,Os07g0573900,Os01g0668100,Os08g0482300,Os09g0507100,Os05g0482400,Os10g0403000,Os03g0229500,Os02g0493050,Os01g0804400,Os10g0478000,Os04g0444100,Os04g0655300,Os02g0586900
GO:0010287 - plastoglobule-23	9	6.82079	Os06g0320500,Os08g0435900,Os04g0457000,Os11g0242800,Os08g0560900,Os07g0558400,Os02g0197600,Os03g0592500,Os01g0720500
GO:0010374 - stomatal complex development-24	5	2.56774	Os11g0124300,Os12g0122000,Os03g0732100,Os03g0143100,Os02g0257500
GO:0010427 - abscisic acid binding-15	4	2.5402	Os10g0573400,Os04g0465600,Os03g0297600,Os02g0226801
GO:0010440 - stomatal lineage progression-5	2	1.76379	Os11g0124300,Os02g0257500
GO:0010476 - gibberellin-mediated signaling-7	2	1.46596	Os01g0201600,Os06g0214800
GO:0015035 - protein disulfide oxidoreductase activity-75	10	3.02511	Os05g0198200,Os01g0829400,Os01g0194600,Os04g0393500,Os07g0151100,Os07g0159900,Os02g0102000,Os05g0471350,Os03g0648800,Os07g0476900
GO:0015689 - molybdate ion transport-1	1	1.33651	Os01g0645900
GO:0015764 - N-acetylglucosamine transport-1	1	1.33651	Os04g0105400
GO:0015979 - photosynthesis-82	18	8.40572	Os01g0600900,Os07g0148900,Os12g0420400,Os09g0346500,Os04g0678700,Os03g0343900,Os08g0560900,Os01g0773700,Os09g0481200,Os08g0119800,Os12g0189400,Os08g0200300,Os10g0496900,Os03g0732100,Os03g0131900,Os07g0471900,Os11g0102200,Os12g0101800
GO:0016132 - brassinosteroid biosynthetic process-19	3	1.35102	Os11g0169200,Os06g0266800,Os01g0851600
GO:0016168 - chlorophyll binding-13	10	11.5017	Os01g0600900,Os06g0320500,Os07g0148900,Os08g0435900,Os09g0346500,Os09g0481200,Os07g0558400,Os02g0197600,Os03g0592500,Os01g0720500
GO:0016630 - protochlorophyllide reductase activity-2	2	2.72384	Os04g0678700,Os10g0496900
GO:0016758 - transferase activity, transferring hexosyl groups-41	11	6.29347	Os07g0490100,Os11g0599200,Os02g0589400,Os06g0192100,Os04g0305700,Os01g0736300,Os05g0499800,Os07g0502900,Os04g0320700,Os11g0546500,Os06g0289900
GO:0016829 - lyase activity-37	5	1.74702	Os01g0596300,Os01g0595800,Os01g0730100,Os01g0595900,Os01g0596100
GO:0017119 - Golgi transport complex-6	2	1.59992	Os03g0229500,Os09g0468300
GO:0018298 - protein-chromophore linkage-15	9	8.90678	Os01g0600900,Os06g0320500,Os08g0435900,Os09g0346500,Os07g0558400,Os02g0197600,Os03g0592500,Os01g0720500,Os12g0101800
GO:0019419 - sulfate reduction-1	1	1.33651	Os07g0509800
GO:0019722 - calcium-mediated signaling-44	8	3.42514	Os02g0670500,Os01g0357900,Os01g0257100,Os12g0541700,Os01g0932950,Os05g0502000,Os01g0358100,Os03g0634400
GO:0030093 - chloroplast photosystem I-1	1	1.33651	Os12g0189400
GO:0030104 - water homeostasis-49	7	2.42375	Os04g0644400,Os04g0465600,Os09g0567500,Os03g0786400,Os01g0839900,Os03g0732100,Os03g0297600
GO:0030154 - cell differentiation-77	7	1.39758	Os01g0883100,Os10g0557600,Os03g0831200,Os06g0717200,Os05g0520300,Os05g0118700,Os04g0461000
GO:0031409 - pigment binding-3	2	2.26077	Os07g0558400,Os01g0720500
GO:0032578 - aleurone grain membrane-7	3	2.6311	Os03g0385400,Os08g0482300,Os05g0541750
GO:0032973 - amino acid export-1	1	1.33651	Os10g0210500
GO:0033741 - adenylyl-sulfate reductase (glutathione) activity-1	1	1.33651	Os07g0509800
GO:0042025 - host cell nucleus-1	1	1.33651	Os07g0549900
GO:0042440 - pigment metabolic process-1	1	1.33651	Os03g0131900
GO:0042549 - photosystem II stabilization-4	2	1.97265	Os01g0501800,Os05g0480000
GO:0043231 - intracellular membrane-bounded organelle-79	8	1.79557	Os11g0599200,Os02g0188000,Os04g0305700,Os01g0734800,Os07g0503300,Os07g0241500,Os04g0320700,Os07g0670000
GO:0043565 - sequence-specific DNA binding-419	38	5.44081	Os01g0883100,Os02g0747400,Os09g0470500,Os02g0132500,Os08g0496500,Os07g0686100,Os02g0247100,Os01g0182700,Os08g0472000,Os01g0718900,Os08g0416000,Os02g0648300,Os01g0948200,Os02g0104500,Os09g0489500,Os05g0118700,Os02g0706600,Os04g0461000,Os07g0640900,Os07g0567700,Os10g0404900,Os06g0140700,Os10g0377300,Os08g0549600,Os06g0553100,Os05g0560200,Os01g0935200,Os02g0698800,Os10g0561800,Os07g0158500,Os01g0128…
GO:0045449 - regulation of transcription-80	7	1.32484	Os08g0531600,Os02g0120500,Os06g0659100,Os12g0122000,Os02g0177300,Os04g0460600,Os02g0631700
GO:0045454 - cell redox homeostasis-130	13	2.58422	Os05g0198200,Os06g0625500,Os01g0829400,Os02g0192700,Os01g0194600,Os04g0393500,Os07g0151100,Os07g0159900,Os07g0509800,Os02g0102000,Os05g0471350,Os03g0648800,Os07g0476900
GO:0045544 - gibberellin 20-oxidase activity-1	1	1.33651	Os01g0883800
GO:0046982 - protein heterodimerization activity-19	3	1.35102	Os09g0433600,Os07g0549900,Os01g0183400
GO:0048654 - anther morphogenesis-4	2	1.97265	Os02g0120500,Os01g0293100
GO:0048658 - tapetal layer development-31	5	2.06876	Os02g0120500,Os09g0489500,Os03g0663900,Os02g0491300,Os09g0414500
GO:0048829 - root cap development-7	2	1.46596	Os10g0147400,Os11g0169200
GO:0050403 - trans-zeatin O-beta-D-glucosyltransferase activity-1	1	1.33651	Os02g0755900
GO:0050482 - arachidonic acid secretion-1	1	1.33651	Os03g0708000
GO:0050502 - cis-zeatin O-beta-D-glucosyltransferase activity-1	1	1.33651	Os02g0755900
GO:0051091 - positive regulation of transcription factor activity-2	2	2.72384	Os05g0390800,Os01g0808900
GO:0051553 - flavone biosynthetic process-7	2	1.46596	Os08g0460000,Os06g0102100
GO:0055072 - iron ion homeostasis-33	4	1.32014	Os03g0751100,Os09g0396900,Os07g0467200,Os03g0229500
GO:0060268 - negative regulation of respiratory burst-1	1	1.33651	Os02g0755900
GO:0080043 - quercetin 3-O-glucosyltransferase activity-47	6	1.90033	Os02g0203300,Os02g0188000,Os01g0734800,Os07g0503300,Os07g0241500,Os04g0320700
GO:0080044 - quercetin 7-O-glucosyltransferase activity-47	6	1.90033	Os02g0203300,Os02g0188000,Os01g0734800,Os07g0503300,Os07g0241500,Os04g0320700
GO:0080060 - integument development-1	1	1.33651	Os03g0733600
GO:0080085 - signal recognition particle, chloroplast targeting-1	1	1.33651	Os03g0131900
GO:2000033 - regulation of seed dormancy-7	2	1.46596	Os10g0573400,Os03g0297600

### Sheet: LR
	OsMADS2_Late_Repressed
GOName-GlobalValue	OsMADS2_DEG(LocalValue)	-log10(FDR)	RAP
GO:0004519 - endonuclease activity-22	1	1.96374	Os02g0494700
GO:0006284 - base-excision repair-19	1	2.02689	Os02g0494700
GO:0008422 - beta-glucosidase activity-30	1	1.83008	Os09g0491100
GO:0009505 - plant-type cell wall-60	1	1.53258	Os09g0491100
GO:0009860 - pollen tube growth-39	1	1.71717	Os09g0491100
GO:0051539 - 4 iron, 4 sulfur cluster binding-26	1	1.89171	Os02g0494700
GO:0001666 - response to hypoxia-72	1	1.45474	Os09g0286600
GO:0005985 - sucrose metabolic process-22	1	1.96374	Os04g0249500
GO:0009058 - biosynthetic process-55	1	1.56964	Os04g0249500
GO:0009723 - response to ethylene stimulus-171	2	2.48357	Os08g0203400,Os09g0286600
GO:0009725 - response to hormone stimulus-57	1	1.55444	Os04g0249500
GO:0016157 - sucrose synthase activity-7	1	2.45919	Os04g0249500
GO:0034059 - response to anoxia-89	1	1.36465	Os09g0286600
GO:0045735 - nutrient reservoir activity-81	1	1.40463	Os03g0663800

### Sheet: LA
	OsMADS2_Late_Activated
GOName-GlobalValue	OsMADS2_DEG(LocalValue)	-log10(FDR)	RAP
GO:0003993 - acid phosphatase activity-28	2	2.23215	Os08g0531000,Os05g0190500
GO:0004528 - phosphodiesterase I activity-1	1	2.38075	Os08g0531000
GO:0004551 - nucleotide diphosphatase activity-1	1	2.38075	Os08g0531000
GO:0004557 - alpha-galactosidase activity-1	1	2.38075	Os07g0209100
GO:0005543 - phospholipid binding-12	1	1.31388	Os03g0663900
GO:0005548 - phospholipid transporter activity-2	1	2.08091	Os09g0525500
GO:0005886 - plasma membrane-1083	9	1.48354	Os02g0491300,Os05g0409500,Os06g0706400,Os07g0418700,Os02g0323000,Os11g0601500,Os03g0830500,Os03g0663900,Os03g0832200
GO:0006511 - ubiquitin-dependent protein catabolic process-118	5	3.90249	Os07g0625500,Os07g0409500,Os07g0625600,Os07g0624900,Os07g0625400
GO:0006649 - phospholipid transfer to membrane-1	1	2.38075	Os09g0525500
GO:0006811 - ion transport-11	1	1.35069	Os09g0396900
GO:0008843 - endochitinase activity-5	1	1.68654	Os05g0399700
GO:0008970 - phospholipase A1 activity-3	1	1.90612	Os05g0574100
GO:0009228 - thiamin biosynthetic process-5	2	3.78238	Os03g0679700,Os07g0529600
GO:0009773 - photosynthetic electron transport in photosystem I-10	1	1.39112	Os07g0489800
GO:0010086 - embryonic root morphogenesis-3	1	1.90612	Os03g0171300
GO:0010116 - positive regulation of abscisic acid biosynthetic process-9	1	1.43558	Os12g0586100
GO:0010234 - tapetal cell fate specification-4	1	1.78248	Os02g0120500
GO:0010598 - NAD(P)H dehydrogenase complex (plastoquinone)-1	1	2.38075	Os07g0489800
GO:0015691 - cadmium ion transport-33	2	2.09283	Os09g0396900,Os03g0830500
GO:0016161 - beta-amylase activity-10	1	1.39112	Os07g0543100
GO:0016216 - isopenicillin-N synthase activity-4	1	1.78248	Os07g0169700
GO:0016301 - kinase activity-64	2	1.54757	Os07g0625500,Os07g0624900
GO:0017000 - antibiotic biosynthetic process-4	1	1.78248	Os07g0169700
GO:0019676 - ammonia assimilation cycle-7	1	1.54257	Os12g0586100
GO:0030154 - cell differentiation-77	2	1.40108	Os01g0883100,Os03g0296000
GO:0030528 - transcription regulator activity-9	1	1.43558	Os02g0120500
GO:0031122 - cytoplasmic microtubule organization-3	1	1.90612	Os10g0545500
GO:0048510 - regulation of timing of transition from vegetative to reproductive phase-21	2	2.47865	Os01g0971800,Os03g0171300
GO:0048511 - rhythmic process-10	1	1.39112	Os01g0971800
GO:0048653 - anther development-125	6	4.89229	Os02g0491300,Os03g0296000,Os02g0120500,Os07g0169700,Os03g0663900,Os09g0525500
GO:0048654 - anther morphogenesis-4	1	1.78248	Os02g0120500
GO:0048657 - tapetal cell differentiation-6	1	1.60844	Os02g0120500
GO:0048658 - tapetal layer development-31	4	5.1204	Os02g0491300,Os03g0296000,Os02g0120500,Os03g0663900
GO:0051511 - negative regulation of unidimensional cell growth-9	1	1.43558	Os07g0418700
GO:0051536 - iron-sulfur cluster binding-23	2	2.40015	Os03g0679700,Os07g0489800
GO:0055074 - calcium ion homeostasis-3	1	1.90612	Os03g0832200
GO:0060359 - response to ammonium ion-59	2	1.61294	Os12g0586100,Os06g0706400
