## Supplementary Data Set 4 for "Functional genetics of rice *PISTILLATA* genes unravels new roles and targets in flowering time, female fertility and parthenocarpy"

### Sheet: Readme
List of DEGs in osmads2 that have orthologs deregulated in Arabidopsis pi-1 mutant
Sheet Name	Description
Early stage	DEGs from early stage in rice dataset that have Arabidopsis orthologs dergulated at any stage in pi-1 mutant
Middle stage	DEGs from Middle stage in rice dataset that have Arabidopsis orthologs dergulated at any stage in pi-1 mutant
Late stage	DEGs from Late stage in rice dataset that have Arabidopsis orthologs dergulated at any stage in pi-1 mutant

### Sheet: Early Stage
RAP ID	logFC	logCPM	PValue	FDR	Gene symbol synonym(s)	MSU ID	OrthoID	Gene ID	Gene Alias	Gene Description
Os04g0182200	-2.20235	1.61005	8.55998e-06	0.00146452	2-ODD23, Os2-ODD23, Os2ODD23	LOC_Os04g10350	APK_ORTHOMCL188	AT1G03400		2-oxoglutarate (2OG) and Fe(II)-dependent oxygenase superfamily protein
Os04g0182200	-2.20235	1.61005	8.55998e-06	0.00146452	2-ODD23, Os2-ODD23, Os2ODD23	LOC_Os04g10350	APK_ORTHOMCL188	AT1G06620		2-oxoglutarate (2OG) and Fe(II)-dependent oxygenase superfamily protein
Os02g0755900	-4.14205	1.89735	9.96855e-05	0.0107536		LOC_Os02g51930	APK_ORTHOMCL69	AT1G22380	AtUGT85A3, UGT85A3	UDP-glucosyl transferase 85A3
Os09g0468700	1.01084	3.54065	0.000380218	0.0317175	OsbHLH046	LOC_Os09g29360	APK_ORTHOMCL329	AT1G22490		basic helix-loop-helix (bHLH) DNA-binding superfamily protein
Os05g0198400	-1.01416	3.81042	0.000199139	0.0189013	OsZIP7	LOC_Os05g10940	APK_ORTHOMCL2136	AT1G60960	IRT3, ATIRT3	iron regulated transporter 3
Os12g0291100	1.21603	3.41203	0.000148944	0.0147088	RbcS3, OsRBCS3, OsRbcS3, rbcS	LOC_Os12g19381	APK_ORTHOMCL544	AT1G67090	RBCS1A	ribulose bisphosphate carboxylase small chain 1A
Os09g0468700	1.01084	3.54065	0.000380218	0.0317175	OsbHLH046	LOC_Os09g29360	APK_ORTHOMCL329	AT1G72210		basic helix-loop-helix (bHLH) DNA-binding superfamily protein
Os05g0121600	-1.46138	3.88015	0.000399739	0.0327307	AP2/EREBP#090, AP2/EREBP90, OsTOE1, TOE1, qHD5, AP2-1, AP2/EREBP/RSR1, OsRSR1, DLN130, DLN130a, DLN130b, OsDLN130, OsDLN130a, OsDLN130b	LOC_Os05g03040	APK_ORTHOMCL1051	AT2G28550	RAP2.7, TOE1	related to AP2.7
Os11g0427800	-1.58752	3.19401	2.83107e-05	0.00382137	OsLTP1.14, OsLtpI.14	LOC_Os11g24070	APK_ORTHOMCL400	AT2G38530	LTP2, LP2, cdf3	lipid transfer protein 2
Os07g0657400	-3.05528	-0.237679	0.000225815	0.0209159		LOC_Os07g46380	APK_ORTHOMCL1062	AT3G57380		Glycosyltransferase family 61 protein
Os02g0203300	-2.27572	0.483082	0.000715553	0.0496653	OsUGT75J1	LOC_Os02g10880	APK_ORTHOMCL296	AT4G15550	IAGLU	indole-3-acetate beta-D-glucosyltransferase
Os06g0561000	-2.41313	2.8457	1.33762e-06	0.00033896	OsMIOX	LOC_Os06g36560	APK_ORTHOMCL2814	AT4G26260	MIOX4	myo-inositol oxygenase 4
Os06g0696600	-1.80667	3.0174	0.000523057	0.039811	OsXTH12	LOC_Os06g48180	APK_ORTHOMCL412	AT4G30270	MERI5B, MERI-5, XTH24, SEN4	xyloglucan endotransglucosylase/hydrolase 24
Os02g0531600	-2.13163	2.0684	3.40564e-05	0.00437005	Rcn2, OsRCN2	LOC_Os02g32950	APK_ORTHOMCL816	AT5G03840	TFL1, TFL-1	PEBP (phosphatidylethanolamine-binding protein) family protein
Os04g0486950	-3.22286	2.62602	0.000100809	0.0108313	MLS, OsMLS, OsMS	LOC_Os04g40990	APK_ORTHOMCL10515	AT5G03860	MLS	malate synthase
Os01g0883100	-1.26894	4.83554	2.20786e-06	0.000490127	OsMADS2, RMADS219, NMADS1, PI2, nmads1, DLN33, OsDLN33	LOC_Os01g66030	APK_ORTHOMCL1498	AT5G20240	PI	K-box region and MADS-box transcription factor family protein
Os12g0291100	1.21603	3.41203	0.000148944	0.0147088	RbcS3, OsRBCS3, OsRbcS3, rbcS	LOC_Os12g19381	APK_ORTHOMCL544	AT5G38410		Ribulose bisphosphate carboxylase (small chain) family protein
Os12g0291100	1.21603	3.41203	0.000148944	0.0147088	RbcS3, OsRBCS3, OsRbcS3, rbcS	LOC_Os12g19381	APK_ORTHOMCL544	AT5G38420		Ribulose bisphosphate carboxylase (small chain) family protein
Os08g0556900	-6.32383	1.79271	0.000340268	0.0292011	CP, OsSAG12-2, SAG12-2	LOC_Os08g44270	APK_ORTHOMCL1505	AT5G50260		Cysteine proteinases superfamily protein

### Sheet: Middle Stage
RAP ID	logFC	logCPM	PValue	FDR	Gene symbol synonym(s)	MSU ID	OrthoID	Gene ID	Gene Alias	Gene Description
Os03g0143100	-2.31225	0.411701	0.000178259	0.00290185	OsSDD1, OsSub26, SUB26	LOC_Os03g04950	APK_ORTHOMCL8338	AT1G04110	SDD1	Subtilase family protein
Os02g0106100	-1.93774	2.70402	5.44477e-10	7.76353e-08	OSINV3, OsINV3, OsVIN2, VIN2, VINV	LOC_Os02g01590	APK_ORTHOMCL763	AT1G12240	ATBETAFRUCT4, VAC-INV	Glycosyl hydrolases family 32 protein
Os04g0662200	-1.33484	3.21987	3.02342e-05	0.000719719	OsSAUR22	LOC_Os04g56680	APK_ORTHOMCL2164	AT1G19840		SAUR-like auxin-responsive protein family
Os06g0220600	-1.28007	2.63011	0.000330274	0.00473342	RBP-157	LOC_Os06g11730	APK_ORTHOMCL2177	AT1G22330		RNA-binding (RRM/RBD/RNP motifs) family protein
Os02g0755900	-4.11068	1.23635	0.00038129	0.00526998		LOC_Os02g51930	APK_ORTHOMCL69	AT1G22380	AtUGT85A3, UGT85A3	UDP-glucosyl transferase 85A3
Os02g0516400	-1.70902	4.84161	9.2496e-13	3.15242e-10	OsCFL1	LOC_Os02g31140	APK_ORTHOMCL3965	AT1G28070		unknown protein; BEST Arabidopsis thaliana protein match is: unknown protein (TAIR:AT2G33510.1); Has 85 Blast hits to 77 proteins in 15 species: Archae - 0; Bacteria - 0; Metazoa - 0; Fungi - 0; Plants - 85; Viruses - 0; Other Eukaryotes - 0 (source: NCBI BLink).
Os01g0748500	1.50525	0.724685	0.000523747	0.00671411	OsGELP25	LOC_Os01g54470	APK_ORTHOMCL455	AT1G29660		GDSL-like Lipase/Acylhydrolase superfamily protein
Os01g0504100	-1.7288	2.15908	6.07342e-05	0.00124621	OsPUP8	LOC_Os01g31940	APK_ORTHOMCL2898	AT1G30840	ATPUP4, PUP4	purine permease 4
Os07g0640900	-1.05752	4.39982	1.10543e-05	0.000319339	HSFB4b, OsHSFB4b, OsHsf-19, OsHSF19, rHsf12, OsHSF12, HSF12, HSF19	LOC_Os07g44690	APK_ORTHOMCL4025	AT1G46264	AT-HSFB4, HSFB4, SCZ	heat shock transcription factor B4
Os01g0213800	-1.45281	5.76386	1.96018e-12	6.20799e-10	OsPCF5	LOC_Os01g11550	APK_ORTHOMCL3691	AT1G53230	TCP3	TEOSINTE BRANCHED 1, cycloidea and PCF transcription factor 3
Os01g0195000	-1.12889	4.95347	2.29583e-08	2.01766e-06	OsIDD2	LOC_Os01g09850	APK_ORTHOMCL2947	AT1G55110	AtIDD7, IDD7	indeterminate(ID)-domain 7
Os12g0291100	1.91434	3.97512	3.34345e-13	1.27999e-10	RbcS3, OsRBCS3, OsRbcS3, rbcS	LOC_Os12g19381	APK_ORTHOMCL544	AT1G67090	RBCS1A	ribulose bisphosphate carboxylase small chain 1A
Os02g0747400	-1.63967	4.27887	1.72067e-09	2.11839e-07	OsTCP9, OsTCP5, TCP5	LOC_Os02g51280	APK_ORTHOMCL2984	AT1G69690		TCP family transcription factor
Os08g0460000	-2.72886	3.20004	1.60612e-11	3.80392e-09	OsGLP1, GER1, GER5, GLP110, OsGER1, OsGER5, OsGLP8-14, GLP8-14	LOC_Os08g35760	APK_ORTHOMCL799	AT1G72610	GLP1, ATGER1, GER1	germin-like protein 1
Os06g0264200	-1.89892	0.866792	9.1431e-05	0.00171953	OsBBX17, OsL, OsCCT20, CCT20, OsCOL16, COL16	LOC_Os06g15330	APK_ORTHOMCL1646	AT1G73870		B-box type zinc finger protein with CCT domain
Os03g0239000	-1.23689	5.75749	6.82927e-08	4.86882e-06	OsXTH28	LOC_Os03g13570	APK_ORTHOMCL1228	AT2G01850	EXGT-A3, XTH27, ATXTH27	endoxyloglucan transferase A3
Os09g0449400	-1.43807	4.11555	7.16039e-09	7.25041e-07	OsIDD13	LOC_Os09g27650	APK_ORTHOMCL798	AT2G01940	SGR5, ATIDD15	C2H2-like zinc finger protein
Os08g0467100	-1.2066	3.18447	0.000177982	0.00290185	OsIDD12, DLN211, OsDLN211	LOC_Os08g36390	APK_ORTHOMCL798	AT2G01940	SGR5, ATIDD15	C2H2-like zinc finger protein
Os09g0478600	-1.97361	4.70638	5.91818e-15	3.06288e-12	OsRF1	LOC_Os09g30160	APK_ORTHOMCL4221	AT2G04240	XERICO	RING/U-box superfamily protein
Os08g0492500	-1.48011	5.91366	3.93307e-06	0.000136543	OsRHP1	LOC_Os08g38460	APK_ORTHOMCL4221	AT2G04240	XERICO	RING/U-box superfamily protein
Os03g0197900	-1.20208	2.80218	0.00102128	0.0113441	OsOFP8, OsOFP12	LOC_Os03g10150	APK_ORTHOMCL6257	AT2G18500	ATOFP7, OFP7	ovate family protein 7
Os09g0417400	-1.25914	3.99722	1.10609e-05	0.000319339	OsbHLH100	LOC_Os09g25040	APK_ORTHOMCL1339	AT2G24260	LRL1	LJRHL1-like 1
Os06g0193200	-1.70917	3.14006	4.51516e-08	3.50514e-06	OsPME19	LOC_Os06g09340	APK_ORTHOMCL12011	AT2G26440		Plant invertase/pectin methylesterase inhibitor superfamily
Os10g0478000	-1.45864	1.78515	0.0019605	0.0186933	OsG1L5, TAW1, OsTAW1	LOC_Os10g33780	APK_ORTHOMCL12024	AT2G31160	LSH3	Protein of unknown function (DUF640)
Os01g0600900	-2.03249	6.95667	3.57207e-12	1.05083e-09	cab2R, CAB-2, OsLhcp, Lhcb1, Lhcb1a, OsLhcb1, OsLhcb1a	LOC_Os01g41710	APK_ORTHOMCL246	AT2G34430	LHB1B1, LHCB1.4	light-harvesting chlorophyll-protein complex II subunit B1
Os09g0346500	-1.78607	7.56412	5.46882e-08	4.03264e-06	cab1R, LHCP, CAB, OsLhcb1, Lhcb1, Cab1, OsCAB1, Lhcb1b, OsLhcb1b, CAB2R	LOC_Os09g17740	APK_ORTHOMCL246	AT2G34430	LHB1B1, LHCB1.4	light-harvesting chlorophyll-protein complex II subunit B1
Os01g0720500	-1.48982	3.32087	0.000686461	0.00833023	Lhcb1.1 OsLhcb1.1, lhcB	LOC_Os01g52240	APK_ORTHOMCL246	AT2G34430	LHB1B1, LHCB1.4	light-harvesting chlorophyll-protein complex II subunit B1
Os04g0194600	-1.24543	5.04217	8.19192e-09	8.20572e-07	OsPCF1	LOC_Os04g11830	APK_ORTHOMCL9349	AT2G37000		TCP family transcription factor
Os12g0115000	-2.51954	0.470034	2.29049e-06	8.73293e-05	OsLTP1.17, b1, LTP2, OsLtpI.17	LOC_Os12g02310	APK_ORTHOMCL400	AT2G38530	LTP2, LP2, cdf3	lipid transfer protein 2
Os12g0115100	-2.01433	0.848688	0.00523603	0.0389801	OsLTP1.18, OsLTP1, nsLTP1, a15, OsLtpI.18	LOC_Os12g02320	APK_ORTHOMCL400	AT2G38530	LTP2, LP2, cdf3	lipid transfer protein 2
Os10g0561800	-1.15882	2.09944	0.000630166	0.0077857	Oshox1, OsHox1	LOC_Os10g41230	APK_ORTHOMCL560	AT2G44910	ATHB4, ATHB-4, HB4	homeobox-leucine zipper protein 4
Os10g0557600	-1.56141	4.49445	2.19988e-10	3.51315e-08	OsGATA7	LOC_Os10g40810	APK_ORTHOMCL1807	AT2G45050	GATA2	GATA transcription factor 2
Os10g0555300	-1.8271	0.0309396	0.000986028	0.0110713	OsDLN239	LOC_Os10g40660	APK_ORTHOMCL930	AT2G45120		C2H2-like zinc finger protein
Os10g0508300	-1.24102	5.0099	5.173e-11	1.04007e-08	OsYAB3, OsYAB4, TOB3	LOC_Os10g36420	APK_ORTHOMCL6547	AT2G45190	AFO, FIL, YAB1	Plant-specific transcription factor YABBY family protein
Os04g0393500	-1.58091	2.01257	7.67902e-05	0.00149032	OsGRX13, OsROXY1	LOC_Os04g32300	APK_ORTHOMCL1071	AT3G02000	ROXY1	Thioredoxin superfamily protein
Os08g0565900	2.16047	-1.39689	0.00364593	0.0298544	OsGELP96, OsGELP96a, OsGELP96b	LOC_Os08g45150	APK_ORTHOMCL673	AT3G04290	ATLTL1, LTL1	Li-tolerant lipase 1
Os06g0266800	-1.02633	6.92717	3.37801e-05	0.000782147	OsGSR1, GSR1, OsGASR7, GASR7, OsGW6, OsGASR7/GW6	LOC_Os06g15620	APK_ORTHOMCL9519	AT3G10185		Gibberellin-regulated family protein
Os01g0195000	-1.12889	4.95347	2.29583e-08	2.01766e-06	OsIDD2	LOC_Os01g09850	APK_ORTHOMCL2947	AT3G13810	AtIDD11, IDD11	indeterminate(ID)-domain 11
Os11g0446000	-1.07069	2.92794	0.000505803	0.00653824		LOC_Os11g25920	APK_ORTHOMCL3230	AT3G15240		Serine/threonine-protein kinase WNK (With No Lysine)-related
Os05g0118700	-2.03511	2.23691	1.77142e-06	7.14372e-05	gl1, NUDA/GL-1, NUDA/GL1, NUDA, GL-1, OsWOX3B, OsWOX2, OsWOX3, Os WOX3, WOX3B, WOX2, WOX3, LSY1, OsLSY1, DEP, OsDEP	LOC_Os05g02730	APK_ORTHOMCL4620	AT3G18010	WOX1	WUSCHEL related homeobox 1
Os01g0566800	-1.04974	2.62157	0.00161326	0.0160447	OsbHLH117, bHLH117	LOC_Os01g38610	APK_ORTHOMCL13563	AT3G21330		basic helix-loop-helix (bHLH) DNA-binding superfamily protein
Os06g0168700	-1.14649	4.56974	1.21695e-05	0.000346335	OsHyPRP17, HyPRP17	LOC_Os06g07220	APK_ORTHOMCL3245	AT3G22120	CWLP	cell wall-plasma membrane linker protein
Os12g0101800	-1.52224	0.385748	0.00692175	0.0478817	OsNPH1a	LOC_Os12g01140	APK_ORTHOMCL6884	AT3G45780	PHOT1, NPH1, JK224, RPT1	phototropin 1
Os12g0150100	-1.08123	6.54732	7.09215e-08	5.01783e-06		LOC_Os12g05430	APK_ORTHOMCL1423	AT3G49910		Translation protein SH3-like family protein
Os09g0455300	1.50477	1.76162	0.00105418	0.011608	OsbHLH120, bHLH120	LOC_Os09g28210	APK_ORTHOMCL573	AT3G50330	HEC2	basic helix-loop-helix (bHLH) DNA-binding superfamily protein
Os06g0712600	-1.89565	4.31455	1.47464e-13	6.24419e-11		LOC_Os06g49830	APK_ORTHOMCL1427	AT3G51060	STY1, SRS1	Lateral root primordium (LRP) protein-related
Os11g0151800	1.12033	1.00864	0.00507914	0.0380963	OsPAP20a	LOC_Os11g05410	APK_ORTHOMCL9957	AT3G52780	ATPAP20, PAP20	Purple acid phosphatases superfamily protein
Os04g0234600	-1.14881	1.58021	0.00385865	0.0311216	FBPase, OsFBPase, OsSBPase, SBPase	LOC_Os04g16680	APK_ORTHOMCL8191	AT3G55800	SBPASE	sedoheptulose-bisphosphatase
Os01g0804400	-1.17045	2.25107	0.00166415	0.0164398	OsCYP94D7	LOC_Os01g59020	APK_ORTHOMCL638	AT3G56630	CYP94D2	cytochrome P450, family 94, subfamily D, polypeptide 2
Os02g0641900	-1.00343	3.8686	1.32087e-05	0.000368749	Osmyb7, myb7, OsMYB38, MYB38	LOC_Os02g42870	APK_ORTHOMCL10056	AT3G61250	AtMYB17, MYB17	myb domain protein 17
Os02g0757100	-1.23706	8.30752	2.43862e-06	9.19088e-05	OsPHI1, OsPHI-1, PHI-1	LOC_Os02g52040	APK_ORTHOMCL1570	AT4G08950	EXO	Phosphate-responsive 1 family protein
Os05g0269500	-1.24087	1.14317	0.00624709	0.0442778	OsGCS1, OsHAP2(GCS1), OsHAP2, HAP2	LOC_Os05g18730	APK_ORTHOMCL10162	AT4G11720	HAP2, GCS1	hapless 2
Os12g0420400	-1.24227	5.21549	1.1181e-08	1.08215e-06	PsaL, OsPSAL	LOC_Os12g23200	APK_ORTHOMCL7152	AT4G12800	PSAL	photosystem I subunit l
Os02g0203300	-3.45791	1.24681	5.83929e-07	2.89186e-05	OsUGT75J1	LOC_Os02g10880	APK_ORTHOMCL296	AT4G15550	IAGLU	indole-3-acetate beta-D-glucosyltransferase
Os07g0152000	-1.2803	4.844	3.16808e-10	4.83815e-08	OsTCP21	LOC_Os07g05720	APK_ORTHOMCL3976	AT4G18390	TCP2	TEOSINTE BRANCHED 1, cycloidea and PCF transcription factor 2
Os01g0933500	-1.17799	4.3899	7.05844e-07	3.36625e-05	OsFPFL2	LOC_Os01g70730	APK_ORTHOMCL702	AT4G31380	FLP1	FPF1-like protein 1
Os02g0531600	1.6873	1.83491	7.13149e-05	0.0014105	Rcn2, OsRCN2	LOC_Os02g32950	APK_ORTHOMCL816	AT5G03840	TFL1, TFL-1	PEBP (phosphatidylethanolamine-binding protein) family protein
Os09g0489500	-1.41488	3.44063	1.58595e-06	6.50843e-05	OsbZIP74, OsTGA10, TGA10	LOC_Os09g31390	APK_ORTHOMCL5013	AT5G06839	TGA10, bZIP65	bZIP transcription factor family protein
Os10g0403000	-1.06393	5.81652	0.000984095	0.0110541	pla1, OsPLA1, plt1, CYP78A11	LOC_Os10g26340	APK_ORTHOMCL5045	AT5G09970	CYP78A7	cytochrome P450, family 78, subfamily A, polypeptide 7
Os01g0194600	-2.10168	0.251325	7.27241e-05	0.00142927	OsGRX2	LOC_Os01g09830	APK_ORTHOMCL12374	AT5G11930		Thioredoxin superfamily protein
Os04g0393500	-1.58091	2.01257	7.67902e-05	0.00149032	OsGRX13, OsROXY1	LOC_Os04g32300	APK_ORTHOMCL1071	AT5G14070	ROXY2	Thioredoxin superfamily protein
Os04g0674700	-1.01656	2.47978	0.00258075	0.0230762	OsBIABP1	LOC_Os04g57850	APK_ORTHOMCL463	AT5G16340		AMP-dependent synthetase and ligase family protein
Os01g0274800	-1.10336	3.98128	5.17745e-06	0.000168605	csa, OsCSA	LOC_Os01g16810	APK_ORTHOMCL10711	AT5G17800	AtMYB56, MYB56	myb domain protein 56
Os01g0883100	-1.80646	4.96678	9.76885e-20	1.14564e-16	OsMADS2, RMADS219, NMADS1, PI2, nmads1, DLN33, OsDLN33	LOC_Os01g66030	APK_ORTHOMCL1498	AT5G20240	PI	K-box region and MADS-box transcription factor family protein
Os08g0460000	-2.72886	3.20004	1.60612e-11	3.80392e-09	OsGLP1, GER1, GER5, GLP110, OsGER1, OsGER5, OsGLP8-14, GLP8-14	LOC_Os08g35760	APK_ORTHOMCL799	AT5G20630	GLP3, GLP3A, GLP3B, ATGER3, GER3	germin 3
Os03g0861400	-2.40409	1.06409	2.45798e-06	9.23293e-05	OsHMP23, HMP23, OsHIPP34, OsaHIP34, HIP34	LOC_Os03g64340	APK_ORTHOMCL12424	AT5G24580		Heavy metal transport/detoxification superfamily protein
Os05g0520300	-1.61246	2.76953	9.66531e-07	4.33574e-05	OsGATA1, OsGATA6, GATA6	LOC_Os05g44400	APK_ORTHOMCL911	AT5G25830	GATA12	GATA transcription factor 12
Os12g0291100	1.91434	3.97512	3.34345e-13	1.27999e-10	RbcS3, OsRBCS3, OsRbcS3, rbcS	LOC_Os12g19381	APK_ORTHOMCL544	AT5G38410		Ribulose bisphosphate carboxylase (small chain) family protein
Os12g0291100	1.91434	3.97512	3.34345e-13	1.27999e-10	RbcS3, OsRBCS3, OsRbcS3, rbcS	LOC_Os12g19381	APK_ORTHOMCL544	AT5G38420		Ribulose bisphosphate carboxylase (small chain) family protein
Os05g0563550	-1.68473	0.760347	0.000388583	0.00535588	OsFLA18	LOC_Os05g48890	APK_ORTHOMCL3764	AT5G44130	FLA13	FASCICLIN-like arabinogalactan protein 13 precursor
Os06g0663800	-1.80269	1.88086	4.09122e-06	0.000140636	OsFKBP13	LOC_Os06g45340	APK_ORTHOMCL10932	AT5G45680	ATFKBP13, FKBP13	FK506-binding protein 13
Os04g0585700	-1.62805	3.94029	4.10651e-08	3.24194e-06	OsFLZ12	LOC_Os04g49620	APK_ORTHOMCL923	AT5G47060		Protein of unknown function (DUF581)
Os03g0429000	-1.02128	4.3475	0.000287891	0.0042435		LOC_Os03g31510	APK_ORTHOMCL3541	AT5G47550		Cystatin/monellin superfamily protein
Os03g0196500	-1.12428	4.1807	0.000541765	0.00689154	OsFbox131, Os_F0292	LOC_Os03g10040	APK_ORTHOMCL10964	AT5G48170	SLY2	F-box family protein
Os09g0464300	-1.00115	3.0241	0.00124581	0.0131571	AHL	LOC_Os09g28930	APK_ORTHOMCL3858	AT5G49700		Predicted AT-hook DNA-binding family protein
Os07g0467200	-1.34819	2.51964	0.00045569	0.00605571	OsCDGSH, CDGSH	LOC_Os07g28400	APK_ORTHOMCL7809	AT5G51720		2 iron, 2 sulfur cluster binding
Os11g0446000	-1.07069	2.92794	0.000505803	0.00653824		LOC_Os11g25920	APK_ORTHOMCL3230	AT5G53900		Serine/threonine-protein kinase WNK (With No Lysine)-related
Os05g0502000	-1.21155	2.82744	0.000653105	0.00801243	OsCNGC9, OsCNGC16	LOC_Os05g42250	APK_ORTHOMCL2605	AT5G54250	ATCNGC4, CNGC4, HLM1, DND2	cyclic nucleotide-gated cation channel 4
Os01g0829400	-1.20386	4.2297	1.39964e-05	0.000385757	OsGRL2	LOC_Os01g61350	APK_ORTHOMCL5223	AT5G58530		Glutaredoxin family protein
Os05g0537100	1.36612	2.81426	7.57917e-07	3.53614e-05	OsWRKY7	LOC_Os05g46020	APK_ORTHOMCL1984	AT5G64810	WRKY51, ATWRKY51	WRKY DNA-binding protein 51
Os11g0605500	1.05623	5.23389	1.57794e-07	9.6496e-06	OsACX2	LOC_Os11g39220	APK_ORTHOMCL7954	AT5G65110	ACX2, ATACX2	acyl-CoA oxidase 2
Os03g0585600	-2.05669	-1.0931	0.00732595	0.0497969	OsDof11, Dof11, OsDof-11, OsDof13, Dof13	LOC_Os03g38870	APK_ORTHOMCL5246	AT5G65590		Dof-type zinc finger DNA-binding family protein
Os01g0501800	-1.09019	6.25765	2.37476e-08	2.06752e-06	PsbO, psbO, OsPSBO	LOC_Os01g31690	APK_ORTHOMCL3305	AT5G66570	PSBO-1, OEE1, OEE33, OE33, PSBO1, MSP-1	PS II oxygen-evolving complex 1
Os09g0455300	1.50477	1.76162	0.00105418	0.011608	OsbHLH120, bHLH120	LOC_Os09g28210	APK_ORTHOMCL573	AT5G67060	HEC1	basic helix-loop-helix (bHLH) DNA-binding superfamily protein
Os03g0605300	-1.1594	4.59213	1.53911e-05	0.000419236	OsSub30	LOC_Os03g40830	APK_ORTHOMCL7974	AT5G67360	ARA12	Subtilase family protein

### Sheet: Late Stage
RAP ID	logFC	logCPM	PValue	FDR	Gene symbol synonym(s)	MSU ID	OrthoID	Gene ID	Gene Alias	Gene Description
Os04g0182200	-2.29938	0.987593	0.000171483	0.0320489	2-ODD23, Os2-ODD23, Os2ODD23	LOC_Os04g10350	APK_ORTHOMCL188	AT1G03400		2-oxoglutarate (2OG) and Fe(II)-dependent oxygenase superfamily protein
Os04g0182200	-2.29938	0.987593	0.000171483	0.0320489	2-ODD23, Os2-ODD23, Os2ODD23	LOC_Os04g10350	APK_ORTHOMCL188	AT1G06620		2-oxoglutarate (2OG) and Fe(II)-dependent oxygenase superfamily protein
Os03g0832200	-1.41895	3.65054	0.000280971	0.0470018	CRT, OsCRT, CRT-2, OsCRT-2, OsCRT2	LOC_Os03g61670	APK_ORTHOMCL1602	AT1G09210	CRT1b, AtCRT1b	calreticulin 1b
Os07g0489800	-2.08154	2.07904	1.26354e-05	0.00377282		LOC_Os07g30670	APK_ORTHOMCL9696	AT3G16250	NDF4	NDH-dependent cyclic electron flow 1
Os01g0883100	-2.09781	5.04179	7.21392e-10	8.01293e-07	OsMADS2, RMADS219, NMADS1, PI2, nmads1, DLN33, OsDLN33	LOC_Os01g66030	APK_ORTHOMCL1498	AT5G20240	PI	K-box region and MADS-box transcription factor family protein
Os04g0675400	-5.16296	1.58855	1.5794e-15	3.98712e-12	OsDjC45	LOC_Os04g57880	APK_ORTHOMCL12416	AT5G23240		DNAJ heat shock N-terminal domain-containing protein
Os01g0971800	-4.39315	2.0366	1.34407e-14	2.66596e-11	OsPCL1, OsLUX, LUX, OsLVP2, LVP2	LOC_Os01g74020	APK_ORTHOMCL4690	AT5G59570		Homeodomain-like superfamily protein
