## Supplementary Data Set 6 for "Functional genetics of rice *PISTILLATA* genes unravels new roles and targets in flowering time, female fertility and parthenocarpy"

### Sheet: Sheet1
Supplementary Data Set 6. Summary of statistical analyses
Fig. 1H (Unpaired t test)
Column B	osmads2d8/d8
vs.	vs.
Column A	WT
Unpaired t test
P value	<0.0001
P value summary	****
Significantly different (P < 0.05)?	Yes
One- or two-tailed P value?	Two-tailed
t, df	t=9.825, df=202
How big is the difference?
Mean of column A	116.7
Mean of column B	105
Difference between means (B - A) ± SEM	-11.75 ± 1.196
95% confidence interval	-14.11 to -9.392
R squared (eta squared)	0.3234
F test to compare variances
F, DFn, Dfd	1.365, 78, 124
P value	0.1211
P value summary	ns
Significantly different (P < 0.05)?	No
Data analyzed
Sample size, column A	79
Sample size, column B	125
Fig. 5D. (Multiple unpaired t test, assuming equal population SD)
	Below threshold?	P value	Mean of Mock	Mean of IP	Difference	SE of difference	t ratio	df	Adjusted P Value	Gene
PEAK	Yes	0.006761	1	6.351	-5.351	1.04	5.146	4	0.013477	CYCLIN-P4-1-LIKE
N.PEAK	No	>0.999999	1	1	0	1.04	0	4	>0.999999
	Below threshold?	P value	Mean of Mock	Mean of IP	Difference	SE of difference	t ratio	df	Adjusted P Value	Gene
PEAK	No	0.039301	0.845	5.855	-5.01	1.661	3.016	4	0.077058	GH9B16
NON-PEAK	No	>0.999999	1	1	0	1.661	0	4	>0.999999
	Below threshold?	P value	Mean of Mock	Mean of IP	Difference	SE of difference	t ratio	df	Adjusted P Value	Gene
PEAK	No	0.32958	1.575	1.885	-0.31	0.2795	1.109	4	0.550536	DST
N.PEAK	No	>0.999999	1	1	0	0.2795	0	4	>0.999999
	Below threshold?	P value	Mean of Mock	Mean of IP	Difference	SE of difference	t ratio	df	Adjusted P Value	Gene
PEAK	Yes	0.019579	3.801	5.96	-2.159	0.5724	3.771	4	0.038776	PTR2
N.PEAK	No	>0.999999	1	1	0	0.5724	0	4	>0.999999
	Below threshold?	P value	Mean of Mock	Mean of IP	Difference	SE of difference	t ratio	df	Adjusted P Value	Gene
PEAK	Yes	0.001084	0.95	2.035	-1.085	0.1287	8.431	4	0.002167	PCF2
N.PEAK	No	>0.999999	1	1	0	0.1287	0	4	>0.999999
	Below threshold?	P value	Mean of Mock	Mean of IP	Difference	SE of difference	t ratio	df	Adjusted P Value	Gene
Peak	No	0.034737	1.455	2.305	-0.85	0.2704	3.143	4	0.068268	HSFC1B
N.PEAK	No	>0.999999	1	1	0	0.2704	0	4	>0.999999
	Below threshold?	P value	Mean of Mock	Mean of IP	Difference	SE of difference	t ratio	df	Adjusted P Value	Gene
PEAK	No	0.239354	0.935	1.287	-0.3517	0.2546	1.381	4	0.421418	GL2.6
N.PEAK	No	>0.999999	1	1	0	0.2546	0	4	>0.999999
	Below threshold?	P value	Mean of Mock	Mean of IP	Difference	SE of difference	t ratio	df	Adjusted P Value	Gene
PEAK	Yes	0.020142	0.713	1.757	-1.044	0.2793	3.739	4	0.039879	ERF61
N.PEAK	No	>0.999999	1	1	0	0.2793	0	4	>0.999999
	Below threshold?	P value	Mean of Mock	Mean of IP	Difference	SE of difference	t ratio	df	Adjusted P Value	Gene
PEAK	No	0.134982	2.159	0.9474	1.212	0.6483	1.869	4	0.251744	GATA12
NON-PEAK	No	>0.999999	1	1	0	0.6483	0	4	>0.999999
Fig. 6D (Unpaired t test)
Table Analyzed	OsMADS2 30 DAG	MADS50 30 DAG	GI 30 DAG	OsMADS2 50 DAG	MADS50 50 DAG	GI 50 DAG	OsMADS2 80 DAG	MADS50 80 DAG	GI 80 DAG	Ehd1 80 DAG
Column B	osmads2d8/d8	osmads2d8/d8	osmads2d8/d8	osmads2d8/d8	osmads2d8/d8	osmads2d8/d8	osmads2d8/d8	osmads2d8/d8	osmads2d8/d8	osmads2d8/d8
vs.	vs.	vs.	vs.	vs.	vs.	vs.	vs.	vs.	vs.	vs.
Column A	WT	WT	WT	WT	WT	WT	WT	WT	WT	WT
Unpaired t test
P value	0.0202	0.0265	0.059	0.0041	0.0005	0.0047	0.0523	0.031	0.0387	0.0537
P value summary	*	*	ns	**	***	**	ns	*	*	ns
Significantly different (P < 0.05)?	Yes	Yes	No	Yes	Yes	Yes	No	Yes	Yes	No
One- or two-tailed P value?	Two-tailed	Two-tailed	Two-tailed	Two-tailed	Two-tailed	Two-tailed	Two-tailed	Two-tailed	Two-tailed	Two-tailed
t, df	t=3.733, df=4	t=3.430, df=4	t=2.617, df=4	t=5.913, df=4	t=10.39, df=4	t=5.696, df=4	t=4.198, df=2	t=5.549, df=2	t=4.935, df=2	t=4.139, df=2
How big is the difference?
Mean of column A	1.005	1.003	1.003	1.009	1.001	1.007	1.008	1.002	1.002	1.035
Mean of column B	0.5201	1.87	0.6193	0.3743	1.516	0.4898	0.4524	2.153	0.6553	2.522
Difference between means (B - A) ± SEM	-0.4848 ± 0.1299	0.8671 ± 0.2528	-0.3838 ± 0.1467	-0.6342 ± 0.1073	0.5143 ± 0.04951	-0.5169 ± 0.09074	-0.5552 ± 0.1323	1.151 ± 0.2074	-0.3471 ± 0.07033	1.488 ± 0.3594
95% confidence interval	-0.8453 to -0.1242	0.1652 to 1.569	-0.7910 to 0.02346	-0.9320 to -0.3364	0.3769 to 0.6518	-0.7688 to -0.2649	-1.124 to 0.01389	0.2585 to 2.043	-0.6497 to -0.04449	-0.05899 to 3.034
R squared (eta squared)	0.777	0.7462	0.6312	0.8973	0.9643	0.8902	0.8981	0.939	0.9241	0.8954
F test to compare variances
F, DFn, Dfd	2.628, 2, 2	18.18, 2, 2	6.027, 2, 2	3.518, 2, 2	1.585, 2, 2	6.047, 2, 2
P value	0.5512	0.1043	0.2846	0.4427	0.7737	0.2838
P value summary	ns	ns	ns	ns	ns	ns
Significantly different (P < 0.05)?	No	No	No	No	No	No
Data analyzed
Sample size, column A	3	3	3	3	3	3	2	2	2	2
Sample size, column B	3	3	3	3	3	3	2	2	2	2
Fig.7A (Unpaired t test)
Table Analyzed	PIP1A	PTR2	CyclinP4-1-like	GH9B16	HSFC1B	PCF2	TPKb	PME24
Column C	lodicule	lodicule	lodicule	lodicule	lodicule	lodicule	lodicule	lodicule
vs.	vs.	vs.	vs.	vs.	vs.	vs.	vs.	vs.
Column A	sterile lemma	sterile lemma	sterile lemma	sterile lemma	sterile lemma	sterile lemma	sterile lemma	sterile lemma
Unpaired t test
P value	0.0015	0.0108	0.0874	0.0435	0.06	0.0024	0.0051	0.0039
P value summary	**	*	ns	*	ns	**	**	**
Significantly different (P < 0.05)?	Yes	Yes	No	Yes	No	Yes	Yes	Yes
One- or two-tailed P value?	Two-tailed	Two-tailed	Two-tailed	Two-tailed	Two-tailed	Two-tailed	Two-tailed	Two-tailed
t, df	t=25.56, df=2	t=9.533, df=2	t=3.158, df=2	t=4.634, df=2	t=3.897, df=2	t=20.39, df=2	t=13.98, df=2	t=16.00, df=2
How big is the difference?
Mean of column A	1.039	1.004	1	1	1.044	1.003	1.004	1
Mean of column C	6.545	3.695	2.672	2.771	1.961	2.727	1.94	7.501
Difference between means (C - A) ± SEM	5.507 ± 0.2154	2.690 ± 0.2822	1.672 ± 0.5296	1.771 ± 0.3821	0.9169 ± 0.2353	1.725 ± 0.08459	0.9361 ± 0.06697	6.501 ± 0.4064
95% confidence interval	4.580 to 6.433	1.476 to 3.904	-0.6064 to 3.951	0.1266 to 3.415	-0.09539 to 1.929	1.361 to 2.089	0.6479 to 1.224	4.752 to 8.249
R squared (eta squared)	0.9969	0.9785	0.8329	0.9148	0.8836	0.9952	0.9899	0.9922
F test to compare variances
F, DFn, Dfd
P value
P value summary
Significantly different (P < 0.05)?
Data analyzed
Sample size, column A	2	2	2	2	2	2	2	2
		2	2	2	2	2	2	2
Fig. 7V (Multiple unpaired t test)
Column B	osm2 osm4kd
vs.	vs.
Column A	WT
Unpaired t test
P value	0.0119
P value summary	*
Significantly different (P < 0.05)?	Yes
One- or two-tailed P value?	Two-tailed
t, df	t=3.373, df=7
How big is the difference?
Mean of column A	1.042
Mean of column B	1.783
Difference between means (B - A) ± SEM	0.7413 ± 0.2198
95% confidence interval	0.2216 to 1.261
R squared (eta squared)	0.6191
F test to compare variances
F, DFn, Dfd	1.510, 4, 3
P value	0.7654
P value summary	ns
Significantly different (P < 0.05)?	No
Data analyzed
Sample size, column A	4
Sample size, column B	5
Fig. 7X (Multiple unpaired t test)
	Discovery?	P value	Mean of WT	Mean of osm2 osm4kd	Difference	SE of difference	t ratio	df	q value
LoB	No	0.027466	3.351	0.8966	2.455	0.7235	3.393	4	0.027741
LoT	No	0.00809	0.3966	2.696	-2.299	0.47	4.892	4	0.016342
Fig. 7Y (Unpaired t test)
Column C	osm2 (-/-) OsM4 kd			Column B	osm2
vs.	vs.			vs.	vs.
Column A	WT-TP309			Column A	WT-TP309
Unpaired t test				Unpaired t test
P value	0.0011			P value	0.0208
P value summary	**			P value summary	*
Significantly different (P < 0.05)?	Yes			Significantly different (P < 0.05)?	Yes
One- or two-tailed P value?	Two-tailed			One- or two-tailed P value?	Two-tailed
t, df	t=5.806, df=6			t, df	t=3.110, df=6
How big is the difference?				How big is the difference?
Mean of column A	3211			Mean of column A	3211
Mean of column C	787.7			Mean of column B	1876
Difference between means (C - A) ± SEM	-2423 ± 417.4			Difference between means (B - A) ± SEM	-1335 ± 429.1
95% confidence interval	-3445 to -1402			95% confidence interval	-2385 to -284.7
R squared (eta squared)	0.8489			R squared (eta squared)	0.6172
F test to compare variances				F test to compare variances
F, DFn, Dfd	2762, 4, 2			F, DFn, Dfd	8.756, 4, 2
P value	0.0007			P value	0.2102
P value summary	***			P value summary	ns
Significantly different (P < 0.05)?	Yes			Significantly different (P < 0.05)?	No
Data analyzed				Data analyzed
Sample size, column A	5			Sample size, column A	5
Sample size, column C	3			Sample size, column B	3
Supplementary Figure S2M (Unpaired t test)
Column B	osmads2		Column C	osmads4kd		Column D	osm2 OsM4-OX
vs.	vs.		vs.	vs.		vs.	vs.
Column A	WT		Column A	WT		Column A	WT
Unpaired t test			Unpaired t test			Unpaired t test
P value	0.3981		P value	0.3517		P value	0.0002
P value summary	ns		P value summary	ns		P value summary	***
Significantly different (P < 0.05)?	No		Significantly different (P < 0.05)?	No		Significantly different (P < 0.05)?	Yes
One- or two-tailed P value?	Two-tailed		One- or two-tailed P value?	Two-tailed		One- or two-tailed P value?	Two-tailed
t, df	t=0.8598, df=25		t, df	t=0.9476, df=27		t, df	t=4.270, df=25
How big is the difference?			How big is the difference?			How big is the difference?
Mean of column A	79.41		Mean of column A	79.41		Mean of column A	79.41
Mean of column B	73.76		Mean of column C	84.98		Mean of column D	41.73
Difference between means (B - A) ± SEM	-5.642 ± 6.562		Difference between means (C - A) ± SEM	5.571 ± 5.879		Difference between means (D - A) ± SEM	-37.67 ± 8.823
95% confidence interval	-19.16 to 7.873		95% confidence interval	-6.491 to 17.63		95% confidence interval	-55.84 to -19.50
R squared (eta squared)	0.02872		R squared (eta squared)	0.03219		R squared (eta squared)	0.4217
F test to compare variances			F test to compare variances			F test to compare variances
F, DFn, Dfd	1.516, 15, 10		F, DFn, Dfd	2.146, 15, 12		F, DFn, Dfd	2.403, 10, 15
P value	0.5119		P value	0.1888		P value	0.1217
P value summary	ns		P value summary	ns		P value summary	ns
Significantly different (P < 0.05)?	No		Significantly different (P < 0.05)?	No		Significantly different (P < 0.05)?	No
Data analyzed			Data analyzed			Data analyzed
Sample size, column A	16		Sample size, column A	16		Sample size, column A	16
Sample size, column B	11		Sample size, column C	13		Sample size, column D	11
Supplementary Figure S4H (Unpaired t test)
Table Analyzed	pollen viabiliy
Column J	osmads2
vs.	vs.
Column F	osm2 OsM4OX
Unpaired t test
P value	<0.0001
P value summary	****
Significantly different (P < 0.05)?	Yes
One- or two-tailed P value?	Two-tailed
t, df	t=7.011, df=18
How big is the difference?
Mean of column F	42.27
Mean of column J	94.51
Difference between means (J - F) ± SEM	52.24 ± 7.451
95% confidence interval	36.59 to 67.89
R squared (eta squared)	0.732
F test to compare variances
F, DFn, Dfd	28.87, 9, 9
P value	<0.0001
P value summary	****
Significantly different (P < 0.05)?	Yes
Data analyzed
Sample size, column F	10
Sample size, column J	10
Supplementary Figure S6A (Unpaired t test)
Column B	osmads2 OsM4-OX		Column C	osmads2 OsM4-tg-		Column C	osmads2 OsM4-tg-
vs.	vs.		vs.	vs.		vs.	vs.
Column A	WT		Column A	WT		Column B	osmads2 OsM4-OX
Unpaired t test			Unpaired t test			Unpaired t test
P value	0.2453		P value	0.0299		P value	0.0005
P value summary	ns		P value summary	*		P value summary	***
Significantly different (P < 0.05)?	No		Significantly different (P < 0.05)?	Yes		Significantly different (P < 0.05)?	Yes
One- or two-tailed P value?	Two-tailed		One- or two-tailed P value?	Two-tailed		One- or two-tailed P value?	Two-tailed
t, df	t=1.199, df=19		t, df	t=2.358, df=18		t, df	t=4.009, df=25
How big is the difference?			How big is the difference?			How big is the difference?
Mean of column A	103.9		Mean of column A	103.9		Mean of column B	107.2
Mean of column B	107.2		Mean of column C	97.31		Mean of column C	97.31
Difference between means (B - A) ± SEM	3.357 ± 2.800		Difference between means (C - A) ± SEM	-6.549 ± 2.777		Difference between means (C - B) ± SEM	-9.907 ± 2.471
95% confidence interval	-2.504 to 9.218		95% confidence interval	-12.38 to -0.7150		95% confidence interval	-15.00 to -4.817
R squared (eta squared)	0.07033		R squared (eta squared)	0.2361		R squared (eta squared)	0.3913
F test to compare variances			F test to compare variances			F test to compare variances
F, DFn, Dfd	1.694, 13, 6		F, DFn, Dfd	1.622, 12, 6		F, DFn, Dfd	1.045, 13, 12
P value	0.5342		P value	0.5723		P value	0.9458
P value summary	ns		P value summary	ns		P value summary	ns
Significantly different (P < 0.05)?	No		Significantly different (P < 0.05)?	No		Significantly different (P < 0.05)?	No
Data analyzed			Data analyzed			Data analyzed
Sample size, column A	7		Sample size, column A	7		Sample size, column B	14
Sample size, column B	14		Sample size, column C	13		Sample size, column C	13
Supplementary Figure S6B (Unpaired t test)
Column B	osmads2d8/d8
vs.	vs.
Column A	osmads4kd
Unpaired t test
P value	<0.0001
P value summary	****
Significantly different (P < 0.05)?	Yes
One- or two-tailed P value?	Two-tailed
t, df	t=6.689, df=65
How big is the difference?
Mean of column A	135
Mean of column B	123.8
Difference between means (B - A) ± SEM	-11.18 ± 1.672
95% confidence interval	-14.52 to -7.843
R squared (eta squared)	0.4077
F test to compare variances
F, DFn, Dfd	2.798, 32, 33
P value	0.0042
P value summary	**
Significantly different (P < 0.05)?	Yes
Data analyzed
Sample size, column A	34
Sample size, column B	33
Supplementary Figure S10C (Multiple unpaired t test)
	Below threshold?	P value	Mean of Mock	Mean of IP	Difference	SE of difference	t ratio	df	Adjusted P Value	Gene
PEAK	No	0.038519	0.104	0.51	-0.406	0.08207	4.947	2	0.075555	EGL1
NON-PEAK	No	0.409676	0.074	0.165	-0.091	0.08798	1.034	2	0.409676
Supplementary Figure S14A (Unpaired t test)
Table Analyzed	OsMYB39	IIP3
Column C	lodicule	lodicule
vs.	vs.	vs.
Column A	sterile lemma	sterile lemma
Unpaired t test
P value	0.0105	0.5955
P value summary	*	ns
Significantly different (P < 0.05)?	Yes	No
One- or two-tailed P value?	Two-tailed	Two-tailed
t, df	t=9.702, df=2	t=0.6254, df=2
How big is the difference?
Mean of column A	1.039	1.049
Mean of column C	3.02	0.9069
Difference between means (C - A) ± SEM	1.981 ± 0.2042	-0.1417 ± 0.2265
95% confidence interval	1.103 to 2.860	-1.116 to 0.8330
R squared (eta squared)	0.9792	0.1636
F test to compare variances
F, DFn, Dfd
P value
P value summary
Significantly different (P < 0.05)?
Data analyzed
Sample size, column A	2	2
Sample size, column C	2	2
Supplementary Figure S14B (Unpaired t test)
Column B	LoT
vs.	vs.
Column A	LoB
Unpaired t test
P value	<0.0001
P value summary	****
Significantly different (P < 0.05)?	Yes
One- or two-tailed P value?	Two-tailed
t, df	t=13.04, df=26
How big is the difference?
Mean of column A	13.88
Mean of column B	6.464
Difference between means (B - A) ± SEM	-7.419 ± 0.5689
95% confidence interval	-8.588 to -6.249
R squared (eta squared)	0.8674
F test to compare variances
F, DFn, Dfd	2.608, 13, 13
P value	0.0959
P value summary	ns
Significantly different (P < 0.05)?	No
Data analyzed
Sample size, column A	14
Sample size, column B	14
Supplementary Table S1 (Chi-square test)
Table analyzed	Segregants from 27A3a2B3d8/+
Column analyzed	Column A
Chi-square test
Chi-square	0.8582
DF	1
P value (two-tailed)	0.3543
P value summary	ns
Is discrepancy significant (P < 0.05)?	No
Outcome	Expected #	Observed #	Expected %	Observed %
(-8/-8)	11.75	9	25	19.15
(+/+), (+/d8)	35.25	38	75	80.85
TOTAL	47	47	100	100
Table analyzed	Segregants from 27A3a2B12d2/i1
Column analyzed	Column A
Chi-square test
Chi-square	2.778
DF	2
P value (two-tailed)	0.2494
P value summary	ns
Is discrepancy significant (P < 0.05)?	No
Outcome	Expected #	Observed #	Expected %	Observed %
i1/i1	2.25	1	25	11.11
i1/d2	4.5	7	50	77.78
d2/d2	2.25	1	25	11.11
TOTAL	9	9	100	100
Table analyzed	Segregants from 27A3a2B31d2/i1
Column analyzed	Column A
Chi-square test
Chi-square	7.538
DF	2
P value (two-tailed)	0.0231
P value summary	*
Is discrepancy significant (P < 0.05)?	Yes
Outcome	Expected #	Observed #	Expected %	Observed %
i1/i1	6.5	10	25	38.46
i1/d2	13	6	50	23.08
d2/d2	6.5	10	25	38.46
TOTAL	26	26	100	100
Table analyzed	Segregants from three biallelic parents (27A3a2B12d2/i1, 27A3a2B25d2/i1 and 27A3a2B31d2/i1)
Column analyzed	Column A
Chi-square test
Chi-square	1.222
DF	2
P value (two-tailed)	0.5427
P value summary	ns
Is discrepancy significant (P < 0.05)?	No
Outcome	Expected #	Observed #	Expected %	Observed %
i1/i1	13.5	16	25	29.63
i1/d2	27	23	50	42.59
d2/d2	13.5	15	25	27.78
TOTAL	54	54	100	100
